# Evolutionary rewiring of host metabolism and interferon signalling by SARS-CoV-2 variants

**DOI:** 10.1101/2025.11.15.688605

**Authors:** Riaz-Ali Somji, Jonathan C Brown, Shahid Rowles-Khalid, Tukur Abdullahi, Dongsheng Luo, Natalie Barthel, Michael Mülleder, Markus Ralser, Wendy S Barclay, Charalampos Rallis, Efstathios S Giotis

## Abstract

SARS-CoV-2 variants differ in transmissibility and immune evasion, but their effects on host-cell metabolism and signalling remain less defined. Using integrated transcriptomic, phosphoproteomic, and amino acid profiling in primary nasal epithelial cells, we compared early and late host responses to pre-Omicron variants (Alpha, Beta), Delta, and Omicron subvariants (BA.1, BA.5). Pre-Omicron strains broadly suppressed antiviral interferon-stimulated gene expression and reprogrammed metabolism by reducing mitochondrial oxidative phosphorylation and β-oxidation. Delta infection was associated with extensive transcriptional and metabolic remodelling, characterised by activation of stress- and growth-related kinases and selective retention of biosynthetic amino acids, consistent with a host response to stress and viral modulation of interferon-associated signalling. In contrast, Omicron infection elicited a more restrained response dominated by cytokine and survival pathways, with limited metabolic activation and interferon suppression. Together, these findings suggest SARS-CoV-2 has progressively evolved toward a strategy that maintains efficient upper-airway replication while minimising epithelial stress and inflammation.
