## Supplementary Table 3 for "Evolutionary rewiring of host metabolism and interferon signalling by SARS-CoV-2 variants"

### Sheet: Quantified intensities
Fold change values derived from scaled raw intensities, normalized to the mock condition																										Average Fold change relative to mock
Target/Control	Phosphorylation site	IC19 A	IC19 B	IC19 C	IC19 D	BA.1 A	BA.1 B	BA.1 C	BA.1 D	Delta A	Delta B	Delta C	Delta D	Delta E	Delta F	BA.5.A	BA.5.B	BA.5 C	BA.5 D	BA.5 E	BA.5 F	Mock		Target/Control	Phosphorylation site	IC19	BA.1	Delta	BA.5
Akt 1/2/3	T308	2.63065	2.57181	0.275832	0.365178	2.78199	2.90632	0.405234	0.146059	1.22853	1.6764	1.41964	1.62193	1.17205	1.60902	1.02065	1.01038	0.374347	-0.511107	0.518846	-0.708395	1		Akt 1/2/3	T308	1.46087	1.5599	1.45459	0.284122
Akt 1/2/3	S473	2.29135	2.33811	0.895376	0.897836	4.32288	4.89184	1.52468	1.30715	3.74586	4.14095	2.21923	2.4189	3.7793	4.11881	3.26568	3.47308	0.65717	0.506576	0.910838	0.702114	1		Akt 1/2/3	S473	1.60567	3.01164	3.40384	1.58591
CREB	S133	2.71136	2.71694	0.781184	0.751488	2.26935	2.4269	-0.0116706	-0.219759	1.73167	1.97379	0.722566	0.874323	2.04692	2.09708	1.13985	1.19097	0.822266	1.001	1.13966	1.38739	1		CREB	S133	1.74024	1.11621	1.57439	1.11352
EGF R	Y1086	2.64871	2.64587	0.899681	0.533454	2.39957	1.95065	0.902941	0.630763	2.25148	1.86482	0.901188	0.694853	2.28654	1.80608	2.02316	1.55477	0.964624	0.769403	1.33697	1.06639	1		EGF R	Y1086	1.68193	1.47098	1.63416	1.28589
eNOS	S1177	2.51905	2.50034	0.951466	0.833359	3.99823	3.9745	1.23887	1.49329	2.54022	2.38014	1.34501	1.26243	2.57031	2.40315	1.91747	2.11731	2.17545	2.22251	3.01517	3.0804	1		eNOS	S1177	1.70105	2.67622	2.08354	2.42139
ERK1/2	T202/Y204, T185/Y187	2.46077	2.46676	0.646551	0.571518	3.21365	3.59494	1.11183	1.14589	2.09485	2.45513	0.931665	0.87275	1.98458	2.18138	1.59106	1.62466	1.27597	1.44469	1.7685	2.00234	1		ERK1/2	T202/Y204, T185/Y187	1.5364	2.26658	1.75339	1.61787
Chk-2	T68	2.15657	2.09456	1.04912	1.08574	5.94915	6.75138	2.089	1.91082	2.24522	3.02661	3.31787	3.68093	2.90198	3.23871	3.88087	4.30805	2.16283	1.01919	2.99768	1.4126	1		Chk-2	T68	1.59649	4.17509	3.06855	2.6302
c-Jun	S63	2.08641	1.98672	1.10486	1.33145	7.21534	8.31349	1.33082	1.18859	4.7588	5.78207	4.03688	4.67944	5.12982	6.20186	3.36372	4.90063	2.16686	2.51336	3.00327	3.48352	1		c-Jun	S63	1.62736	4.51206	5.09814	3.23856
Fgr	Y412	2.64302	2.66061	1.29824	1.02547	2.91564	3.41857	1.77271	1.44183	1.43153	1.56586	0.877212	1.11672	1.65511	1.7691	1.38854	1.47409	1.32894	1.53183	1.84191	2.12312	1		Fgr	Y412	1.90683	2.38719	1.40259	1.61474
GSK-3a/b	S21/S9	2.62376	2.62219	0.947034	0.837151	2.9896	2.95318	0.721347	0.93737	2.12562	2.11563	0.941145	1.01509	2.08673	2.07353	2.12014	1.92707	1.00832	1.02831	1.39753	1.42523	1		GSK-3a/b	S21/S9	1.75754	1.90037	1.72629	1.48443
GSK-3b	S9	2.66018	2.67532	0.250872	0.116847	2.46416	2.39389	-1.27913	-0.9018	1.1679	0.969139	0.752888	0.604335	0.910563	0.864765	0.918919	0.856525	0.28078	0.326218	0.389162	0.452139	1		GSK-3b	S9	1.42581	0.669281	0.878264	0.53729
HSP27	S78/S82	2.49482	2.44904	0.473811	0.445445	4.43016	4.23954	0.600479	0.00590845	2.13278	2.45098	1.39286	1.0574	2.27467	2.38321	1.92689	2.27495	2.33058	2.58678	3.23018	3.58528	1		HSP27	S78/S82	1.46578	2.31902	1.94865	2.65578
p53	S15	1.88363	1.84507	0.406638	2.90098	9.90799	11.7505	5.82059	6.54608	9.95657	10.8577	5.46244	6.48738	10.8433	11.8802	6.74712	7.38019	3.08915	2.33062	4.28156	3.23024	1		p53	S15	1.75908	8.50628	9.24793	4.50981
p53	S46	1.58757	1.75385	3.21345	2.85387	13.6395	12.0301	5.66511	4.41095	9.4668	9.04589	8.83503	7.98208	10.5424	9.45607	6.84878	6.53317	5.37373	4.07614	7.44799	5.64952	1		p53	S46	2.35218	8.93642	9.22138	5.98822
p53	S392	1.21009	2.06621	7.24071	4.06654	25.3365	15.3714	2.41447	1.97835	21.3455	12.5475	22.3975	13.5037	21.2	12.7302	20.9685	11.133	0.858656	0.0819293	1.1901	0.113554	1		p53	S392	3.64589	11.2752	17.2874	5.7243
JNK 1/2/3	T183/Y185, T221/Y223	2.6044	2.59257	2.63815	1.43711	5.3457	4.9612	6.20462	3.16444	2.92864	2.74868	1.1355	1.30215	3.50832	3.21801	2.9349	2.73463	3.09254	2.94479	4.28627	4.08148	1		JNK 1/2/3	T183/Y185, T221/Y223	2.31806	4.91899	2.47355	3.34577
Lck	Y394	2.53134	2.45616	0.856379	0.978977	3.77256	4.4282	0.55322	1.74442	1.80421	2.12777	1.3712	1.50625	1.8897	2.14169	1.63615	1.89906	1.55302	1.57569	2.15248	2.18391	1		Lck	Y394	1.70571	2.6246	1.8068	1.83338
Lyn	Y397	2.26558	2.24347	1.25846	1.03121	4.70964	4.57227	3.11456	2.84664	2.77148	2.56303	1.66451	1.5866	2.73026	2.54597	2.69262	2.44812	2.07398	1.819	2.87454	2.52113	1		Lyn	Y397	1.69968	3.81078	2.31031	2.4049
MSK1/2	S376/S360	2.14423	2.15674	0.875558	0.826972	6.42961	5.86971	2.74592	2.58915	2.48093	2.67418	1.99666	1.82092	2.52031	2.59944	2.36911	2.51148	3.60217	3.60605	4.9926	4.99798	1		MSK1/2	S376/S360	1.50087	4.4086	2.34874	3.6799
p70 S6 Kinase	T389	1.93505	1.87667	3.11627	2.16445	8.09071	9.58071	9.89171	6.68416	6.3119	7.4787	5.50513	5.35638	7.3835	8.8999	4.54264	5.28707	3.04608	3.61157	4.22187	5.00563	1		p70 S6 Kinase	T389	2.27311	8.56182	6.82259	4.28581
P70 S6 kinase	T421/S424	2.23819	2.37104	1.36116	1.59889	7.74012	7.16883	-2.59966	-4.41381	3.68456	3.78442	1.24191	1.8587	5.04609	4.69027	2.67181	2.6424	-1.42923	-2.78996	-1.98091	-3.86688	1		P70 S6 kinase	T421/S424	1.89232	1.97387	3.38432	-0.792127
PRAS40	T246	2.11338	1.70017	5.01314	9.13354	18.9653	32.0069	6.33928	11.8282	14.7201	24.9994	12.5595	24.769	15.3896	25.5696	14.1084	22.8781	6.32605	9.38492	8.76791	13.0075	1		PRAS40	T246	4.49006	17.2849	19.6678	12.4122
P38a	T180/Y182	2.26612	2.28775	2.59186	2.18491	5.02331	5.55169	4.14409	4.54532	2.19298	2.30182	1.46258	1.79974	2.39131	2.49581	2.17495	2.39379	3.62283	4.00435	5.02124	5.55003	1		P38a	T180/Y182	2.33266	4.8161	2.10737	3.79453
PDGF Rb	Y751	2.4937	2.2149	0.979049	1.24852	5.0477	6.8683	1.21451	4.91172	2.08186	3.08054	1.67164	2.49195	2.57619	3.92465	2.00297	2.59887	2.57478	3.67722	3.56864	5.09662	1		PDGF Rb	Y751	1.73404	4.51056	2.6378	3.25318
PLC-y1	Y783	2.19919	2.22318	1.7021	1.42796	7.29098	6.90714	3.79858	3.33473	3.54047	2.88133	2.70198	2.13758	3.74867	2.98638	2.46537	2.26044	4.26335	2.58964	5.90901	3.58925	1		PLC-y1	Y783	1.88811	5.33286	2.9994	3.51284
Src	Y419	2.06267	2.06139	1.86038	1.90289	6.63504	7.19801	4.62628	4.98596	3.66889	3.98598	1.79555	1.78926	3.77751	4.1461	4.28583	4.9994	3.42567	4.04994	4.74797	5.61322	1		Src	Y419	1.97183	5.86132	3.19388	4.52034
RYK2	Y402	1.968	1.87822	3.33517	2.65704	6.54087	7.91027	9.64937	7.46364	5.70587	6.95286	3.8096	4.71648	6.50561	7.91421	5.05441	6.01503	2.85782	4.50647	3.96094	6.24597	1		RYK2	Y402	2.45961	7.89104	5.9341	4.77344
RSK1/2	S221/S227	1.7813	1.84884	2.79085	3.25816	10.1812	10.0346	4.03121	3.05964	11.2515	11.026	4.68758	5.79228	14.0628	13.0734	5.29056	4.99511	4.78974	2.35414	6.63858	3.26284	1		RSK1/2	S221/S227	2.41979	6.82665	9.98227	4.55516
RSK1/2/3	S380/S386/S377	1.95641	2.02125	3.29237	3.30538	14.2491	13.1024	5.96595	5.98352	10.6498	11.5869	11.5274	12.2637	12.2973	11.7958	9.09225	9.17086	3.45536	2.87189	4.78912	3.98044	1		RSK1/2/3	S380/S386/S377	2.64385	9.82525	11.6868	5.55999
STAT2	(pY690)	2.63557	2.57235	1.69952	1.40962	4.1419	3.96905	3.76951	4.24493	1.22112	1.66776	0.628784	1.01136	1.52779	2.13546	0.855486	1.10009	0.879176	1.45633	1.21854	2.01847	1		STAT2	(pY690)	2.07926	4.03135	1.36538	1.25468
STAT5a/b	Y694/Y699	2.26649	2.21312	1.59457	1.65779	3.14858	3.14351	3.62826	4.16493	2.92605	2.87475	0.887478	0.966127	3.32171	3.25631	3.49922	3.36299	1.52154	1.56684	2.10886	2.17163	1		STAT5a/b	Y694/Y699	1.93299	3.52132	2.37207	2.37185
WNK1	T60	2.04505	2.02877	1.94479	1.91443	8.82678	9.92758	2.41595	2.76083	4.19915	4.17255	3.72608	2.52505	4.07399	4.07425	2.02233	2.70814	5.20277	3.41945	7.21104	4.73935	1		WNK1	T60	1.98326	5.98278	3.79518	4.21718
Yes	Y426	2.02374	2.09586	1.91421	1.32878	9.04295	7.34025	3.53126	2.80524	3.50038	2.84367	1.61652	0.941172	3.44077	2.83876	3.31875	2.56859	3.49671	3.14235	4.84644	4.3553	1		Yes	Y426	1.84065	5.67993	2.53021	3.62136
STAT1	Y701	2.03473	1.89502	4.49184	4.28212	10.9073	13.5737	11.5614	10.7295	5.6575	8.3811	3.25963	4.48781	7.09256	9.20614	4.30705	5.27243	4.0532	4.39825	5.61774	6.09598	1		STAT1	Y701	3.17593	11.693	6.34746	4.95744
STAT3	Y705	2.28777	2.24948	1.78773	1.8853	12.4227	11.8199	-3.4252	-5.61368	7.45386	7.699	4.24707	5.79316	8.16993	7.74668	5.02976	4.1738	5.05885	1.19117	7.01157	1.65096	1		STAT3	Y705	2.05257	3.80092	6.85162	4.01935
STAT3	S727	1.53538	1.32882	3.71148	5.6368	14.5193	21.0303	7.83693	12.0662	8.93919	13.198	10.1839	16.777	9.51685	14.0284	11.1456	13.4377	7.34581	12.8448	10.1813	17.8029	1		STAT3	S727	3.05312	13.8632	12.1072	12.1263
b-Catenin		2.52302	2.34553	2.93999	3.26235	5.87023	8.78432	3.98526	4.56389	4.95198	7.769	5.65244	5.23507	4.82267	7.95608	4.18304	5.48721	2.44105	2.77168	3.38329	3.84155	1		b-Catenin		2.76772	5.80093	6.06454	3.68464
STAT6	Y641	2.16132	2.17217	3.51362	2.36735	13.4132	11.7311	1.83022	-2.63195	5.78674	4.56426	5.5994	5.27501	7.26698	6.48976	2.81428	3.35536	3.37654	3.36576	4.67989	4.66494	1		STAT6	Y641	2.55362	6.08565	5.83036	3.70946
HSP60		1.97553	2.11651	3.84807	4.16174	10.0423	11.1798	1.09362	-0.426512	16.9461	18.3377	6.44311	7.90387	19.9215	21.6079	16.0898	18.1895	5.33018	2.19582	7.38763	3.04341	1		HSP60		3.02546	5.4723	15.1934	8.70606
Quantified intensities were scaled and normalized across samples, and fold changes were calculated in comparison to mock-treated controls

### Sheet: Statistical analysis
Target/Control	Phosphorylation site	Comparison	IC19 mean	BA.1 mean	Mean difference (A-B)	p-value	Significant (p<0.05)	Delta mean	BA.5 mean	FDR-adjusted p-value	Significant (FDR<0.05)
Akt 1/2/3	T308	IC19 vs BA.1	1.46087	1.5599	-0.0990339	0.923895	FALSE			0.958723	FALSE
Akt 1/2/3	S473	IC19 vs BA.1	1.60567	3.01164	-1.40597	0.236568	FALSE			0.450056	FALSE
CREB	S133	IC19 vs BA.1	1.74024	1.11621	0.624038	0.519038	FALSE			0.705802	FALSE
EGF R	Y1086	IC19 vs BA.1	1.68193	1.47098	0.210949	0.774762	FALSE			0.880069	FALSE
eNOS	S1177	IC19 vs BA.1	1.70105	2.67622	-0.975167	0.323596	FALSE			0.53325	FALSE
ERK1/2	T202/Y204, T185/Y187	IC19 vs BA.1	1.5364	2.26658	-0.730181	0.425268	FALSE			0.663418	FALSE
Chk-2	T68	IC19 vs BA.1	1.59649	4.17509	-2.57859	0.13268	FALSE			0.301301	FALSE
c-Jun	S63	IC19 vs BA.1	1.62736	4.51206	-2.8847	0.224698	FALSE			0.435915	FALSE
Fgr	Y412	IC19 vs BA.1	1.90683	2.38719	-0.480352	0.479587	FALSE			0.680142	FALSE
GSK-3a/b	S21/S9	IC19 vs BA.1	1.75754	1.90037	-0.142837	0.863848	FALSE			0.944582	FALSE
GSK-3b	S9	IC19 vs BA.1	1.42581	0.669281	0.756526	0.568515	FALSE			0.718024	FALSE
HSP27	S78/S82	IC19 vs BA.1	1.46578	2.31902	-0.853242	0.546478	FALSE			0.710701	FALSE
p53	S15	IC19 vs BA.1	1.75908	8.50628	-6.7472	0.012036	TRUE			0.0971177	FALSE
p53	S46	IC19 vs BA.1	2.35218	8.93642	-6.58424	0.0615632	FALSE			0.20878	FALSE
p53	S392	IC19 vs BA.1	3.64589	11.2752	-7.62929	0.270082	FALSE			0.489917	FALSE
JNK 1/2/3	T183/Y185, T221/Y223	IC19 vs BA.1	2.31806	4.91899	-2.60093	0.0191408	TRUE			0.129443	FALSE
Lck	Y394	IC19 vs BA.1	1.70571	2.6246	-0.918888	0.40749	FALSE			0.639951	FALSE
Lyn	Y397	IC19 vs BA.1	1.69968	3.81078	-2.1111	0.0138804	TRUE			0.108267	FALSE
MSK1/2	S376/S360	IC19 vs BA.1	1.50087	4.4086	-2.90773	0.0573659	FALSE			0.200305	FALSE
p70 S6 Kinase	T389	IC19 vs BA.1	2.27311	8.56182	-6.28871	0.00153754	TRUE			0.0359785	TRUE
P70 S6 kinase	T421/S424	IC19 vs BA.1	1.89232	1.97387	-0.0815523	0.981235	FALSE			0.989694	FALSE
PRAS40	T246	IC19 vs BA.1	4.49006	17.2849	-12.7948	0.100437	FALSE			0.261525	FALSE
P38a	T180/Y182	IC19 vs BA.1	2.33266	4.8161	-2.48344	0.00240392	TRUE			0.0380984	TRUE
PDGF Rb	Y751	IC19 vs BA.1	1.73404	4.51056	-2.77652	0.0970393	FALSE			0.259164	FALSE
PLC-y1	Y783	IC19 vs BA.1	1.88811	5.33286	-3.44475	0.0414895	TRUE			0.173367	FALSE
Src	Y419	IC19 vs BA.1	1.97183	5.86132	-3.88949	0.00807732	TRUE			0.0781306	FALSE
RYK2	Y402	IC19 vs BA.1	2.45961	7.89104	-5.43143	0.00109516	TRUE			0.0284742	TRUE
RSK1/2	S221/S227	IC19 vs BA.1	2.41979	6.82665	-4.40686	0.101704	FALSE			0.261525	FALSE
RSK1/2/3	S380/S386/S377	IC19 vs BA.1	2.64385	9.82525	-7.18139	0.0468439	TRUE			0.186425	FALSE
STAT2	(pY690)	IC19 vs BA.1	2.07926	4.03135	-1.95209	0.00511108	TRUE			0.062947	FALSE
STAT5a/b	Y694/Y699	IC19 vs BA.1	1.93299	3.52132	-1.58833	0.0024422	TRUE			0.0380984	TRUE
WNK1	T60	IC19 vs BA.1	1.98326	5.98278	-3.99953	0.135821	FALSE			0.302686	FALSE
Yes	Y426	IC19 vs BA.1	1.84065	5.67993	-3.83928	0.0821206	FALSE			0.241267	FALSE
STAT1	Y701	IC19 vs BA.1	3.17593	11.693	-8.51706	0.000115709	TRUE			0.0090253	TRUE
STAT3	Y705	IC19 vs BA.1	2.05257	3.80092	-1.74834	0.741219	FALSE			0.85441	FALSE
STAT3	S727	IC19 vs BA.1	3.05312	13.8632	-10.8101	0.0232656	TRUE			0.139594	FALSE
b-Catenin		IC19 vs BA.1	2.76772	5.80093	-3.0332	0.0633627	FALSE			0.211813	FALSE
STAT6	Y641	IC19 vs BA.1	2.55362	6.08565	-3.53204	0.42924	FALSE			0.66518	FALSE
HSP60		IC19 vs BA.1	3.02546	5.4723	-2.44684	0.476888	FALSE			0.680142	FALSE
Akt 1/2/3	T308	IC19 vs Delta	1.46087		-0.00679915	0.992544	FALSE	1.46767		0.996804	FALSE
Akt 1/2/3	S473	IC19 vs Delta	1.60567		-1.83333	0.0478013	TRUE	3.439		0.186425	FALSE
CREB	S133	IC19 vs Delta	1.74024		0.0674678	0.925946	FALSE	1.67278		0.958723	FALSE
EGF R	Y1086	IC19 vs Delta	1.68193		0.0861047	0.911156	FALSE	1.59583		0.951833	FALSE
eNOS	S1177	IC19 vs Delta	1.70105		-0.377575	0.570737	FALSE	2.07863		0.718024	FALSE
ERK1/2	T202/Y204, T185/Y187	IC19 vs Delta	1.5364		-0.14317	0.839963	FALSE	1.67957		0.927129	FALSE
Chk-2	T68	IC19 vs Delta	1.59649		-1.67738	0.00708343	TRUE	3.27387		0.0753419	FALSE
c-Jun	S63	IC19 vs Delta	1.62736		-3.70968	0.00466044	TRUE	5.33704		0.062947	FALSE
Fgr	Y412	IC19 vs Delta	1.90683		0.393192	0.455558	FALSE	1.51364		0.670444	FALSE
GSK-3a/b	S21/S9	IC19 vs Delta	1.75754		0.0324196	0.959929	FALSE	1.72512		0.980888	FALSE
GSK-3b	S9	IC19 vs Delta	1.42581		0.632586	0.444506	FALSE	0.793221		0.670444	FALSE
HSP27	S78/S82	IC19 vs Delta	1.46578		-0.439315	0.568628	FALSE	1.9051		0.718024	FALSE
p53	S15	IC19 vs Delta	1.75908		-7.97787	0.0310054	TRUE	9.73695		0.155281	FALSE
p53	S46	IC19 vs Delta	2.35218		-6.97466	0.00303567	TRUE	9.32685		0.0443966	TRUE
p53	S392	IC19 vs Delta	3.64589		-12.1654	0.0277326	TRUE	15.8113		0.14919	FALSE
JNK 1/2/3	T183/Y185, T221/Y223	IC19 vs Delta	2.31806		-0.3581	0.66941	FALSE	2.67616		0.799193	FALSE
Lck	Y394	IC19 vs Delta	1.70571		-0.14017	0.790149	FALSE	1.84588		0.888918	FALSE
Lyn	Y397	IC19 vs Delta	1.69968		-0.587932	0.279745	FALSE	2.28761		0.503541	FALSE
MSK1/2	S376/S360	IC19 vs Delta	1.50087		-0.812683	0.132637	FALSE	2.31356		0.301301	FALSE
p70 S6 Kinase	T389	IC19 vs Delta	2.27311		-4.94015	0.0326358	TRUE	7.21326		0.159099	FALSE
P70 S6 kinase	T421/S424	IC19 vs Delta	1.89232		-1.9727	0.184005	FALSE	3.86502		0.381037	FALSE
PRAS40	T246	IC19 vs Delta	4.49006		-17.4193	0.0167766	TRUE	21.9094		0.120855	FALSE
P38a	T180/Y182	IC19 vs Delta	2.33266		0.103705	0.691319	FALSE	2.22895		0.819763	FALSE
PDGF Rb	Y751	IC19 vs Delta	1.73404		-1.26356	0.0964424	FALSE	2.9976		0.259164	FALSE
PLC-y1	Y783	IC19 vs Delta	1.88811		-1.06943	0.133911	FALSE	2.95754		0.301301	FALSE
Src	Y419	IC19 vs Delta	1.97183		-1.26579	0.225409	FALSE	3.23762		0.435915	FALSE
RYK2	Y402	IC19 vs Delta	2.45961		-3.91916	0.0383171	TRUE	6.37877		0.163022	FALSE
RSK1/2	S221/S227	IC19 vs Delta	2.41979		-8.55637	0.0789585	FALSE	10.9762		0.236876	FALSE
RSK1/2/3	S380/S386/S377	IC19 vs Delta	2.64385		-9.47508	2.12185e-05	TRUE	12.1189		0.00248256	TRUE
STAT2	(pY690)	IC19 vs Delta	2.07926		0.52106	0.300775	FALSE	1.5582		0.520692	FALSE
STAT5a/b	Y694/Y699	IC19 vs Delta	1.93299		-0.581724	0.533876	FALSE	2.51472		0.705802	FALSE
WNK1	T60	IC19 vs Delta	1.98326		-1.57451	0.0922644	FALSE	3.55776		0.253998	FALSE
Yes	Y426	IC19 vs Delta	1.84065		-0.566251	0.533577	FALSE	2.4069		0.705802	FALSE
STAT1	Y701	IC19 vs Delta	3.17593		-3.75291	0.0904848	FALSE	6.92884		0.253607	FALSE
STAT3	Y705	IC19 vs Delta	2.05257		-5.18402	0.017034	TRUE	7.23659		0.120855	FALSE
STAT3	S727	IC19 vs Delta	3.05312		-10.3876	0.0226073	TRUE	13.4408		0.139213	FALSE
b-Catenin		IC19 vs Delta	2.76772		-3.23689	0.0753095	FALSE	6.00461		0.232151	FALSE
STAT6	Y641	IC19 vs Delta	2.55362		-3.7903	0.00868117	TRUE	6.34392		0.0781306	FALSE
HSP60		IC19 vs Delta	3.02546		-13.4523	0.0868298	FALSE	16.4778		0.247783	FALSE
Akt 1/2/3	T308	IC19 vs BA.5	1.46087		1.17675	0.175122	FALSE		0.284122	0.369175	FALSE
Akt 1/2/3	S473	IC19 vs BA.5	1.60567		0.0197599	0.978158	FALSE		1.58591	0.989694	FALSE
CREB	S133	IC19 vs BA.5	1.74024		0.626722	0.347477	FALSE		1.11352	0.561099	FALSE
EGF R	Y1086	IC19 vs BA.5	1.68193		0.396045	0.543435	FALSE		1.28589	0.710701	FALSE
eNOS	S1177	IC19 vs BA.5	1.70105		-0.720331	0.227971	FALSE		2.42139	0.437255	FALSE
ERK1/2	T202/Y204, T185/Y187	IC19 vs BA.5	1.5364		-0.0814723	0.890125	FALSE		1.61787	0.951833	FALSE
Chk-2	T68	IC19 vs BA.5	1.59649		-1.03371	0.138116	FALSE		2.6302	0.304898	FALSE
c-Jun	S63	IC19 vs BA.5	1.62736		-1.6112	0.0084779	TRUE		3.23856	0.0781306	FALSE
Fgr	Y412	IC19 vs BA.5	1.90683		0.292095	0.557482	FALSE		1.61474	0.715692	FALSE
GSK-3a/b	S21/S9	IC19 vs BA.5	1.75754		0.273103	0.63691	FALSE		1.48443	0.764292	FALSE
GSK-3b	S9	IC19 vs BA.5	1.42581		0.888516	0.30485	FALSE		0.53729	0.520692	FALSE
HSP27	S78/S82	IC19 vs BA.5	1.46578		-1.19	0.131059	FALSE		2.65578	0.301301	FALSE
p53	S15	IC19 vs BA.5	1.75908		-2.75073	0.0254853	TRUE		4.50981	0.145452	FALSE
p53	S46	IC19 vs BA.5	2.35218		-3.63604	0.000451998	TRUE		5.98822	0.0176279	TRUE
p53	S392	IC19 vs BA.5	3.64589		-2.07841	0.598888	FALSE		5.7243	0.733716	FALSE
JNK 1/2/3	T183/Y185, T221/Y223	IC19 vs BA.5	2.31806		-1.02771	0.0361232	TRUE		3.34577	0.162707	FALSE
Lck	Y394	IC19 vs BA.5	1.70571		-0.127673	0.80188	FALSE		1.83338	0.893523	FALSE
Lyn	Y397	IC19 vs BA.5	1.69968		-0.705219	0.114874	FALSE		2.4049	0.285964	FALSE
MSK1/2	S376/S360	IC19 vs BA.5	1.50087		-2.17902	0.00664724	TRUE		3.6799	0.0740693	FALSE
p70 S6 Kinase	T389	IC19 vs BA.5	2.27311		-2.0127	0.00209492	TRUE		4.28581	0.0380984	TRUE
P70 S6 kinase	T421/S424	IC19 vs BA.5	1.89232		2.68444	0.0654225	FALSE		-0.792127	0.212623	FALSE
PRAS40	T246	IC19 vs BA.5	4.49006		-7.9221	0.027687	TRUE		12.4122	0.14919	FALSE
P38a	T180/Y182	IC19 vs BA.5	2.33266		-1.46187	0.0460069	TRUE		3.79453	0.186425	FALSE
PDGF Rb	Y751	IC19 vs BA.5	1.73404		-1.51914	0.0311889	TRUE		3.25318	0.155281	FALSE
PLC-y1	Y783	IC19 vs BA.5	1.88811		-1.62473	0.0356696	TRUE		3.51284	0.162707	FALSE
Src	Y419	IC19 vs BA.5	1.97183		-2.5485	0.000377788	TRUE		4.52034	0.0176279	TRUE
RYK2	Y402	IC19 vs BA.5	2.45961		-2.31383	0.00620894	TRUE		4.77344	0.0726447	FALSE
RSK1/2	S221/S227	IC19 vs BA.5	2.41979		-2.13538	0.0193611	TRUE		4.55516	0.129443	FALSE
RSK1/2/3	S380/S386/S377	IC19 vs BA.5	2.64385		-2.91613	0.0537483	FALSE		5.55999	0.196517	FALSE
STAT2	(pY690)	IC19 vs BA.5	2.07926		0.82458	0.0687467	FALSE		1.25468	0.217388	FALSE
STAT5a/b	Y694/Y699	IC19 vs BA.5	1.93299		-0.438853	0.302887	FALSE		2.37185	0.520692	FALSE
WNK1	T60	IC19 vs BA.5	1.98326		-2.23392	0.0341912	TRUE		4.21718	0.162707	FALSE
Yes	Y426	IC19 vs BA.5	1.84065		-1.78071	0.00221515	TRUE		3.62136	0.0380984	TRUE
STAT1	Y701	IC19 vs BA.5	3.17593		-1.78151	0.077742	FALSE		4.95744	0.236255	FALSE
STAT3	Y705	IC19 vs BA.5	2.05257		-1.96678	0.0824844	FALSE		4.01935	0.241267	FALSE
STAT3	S727	IC19 vs BA.5	3.05312		-9.07322	0.000892342	TRUE		12.1263	0.0284742	TRUE
b-Catenin		IC19 vs BA.5	2.76772		-0.916918	0.105847	FALSE		3.68464	0.269219	FALSE
STAT6	Y641	IC19 vs BA.5	2.55362		-1.15585	0.0361571	TRUE		3.70946	0.162707	FALSE
HSP60		IC19 vs BA.5	3.02546		-5.68059	0.0974636	FALSE		8.70606	0.259164	FALSE
Akt 1/2/3	T308	BA.1vs Delta		1.5599	0.0922348	0.910362	FALSE	1.46767		0.951833	FALSE
Akt 1/2/3	S473	BA.1vs Delta		3.01164	-0.427363	0.706497	FALSE	3.439		0.819973	FALSE
CREB	S133	BA.1vs Delta		1.11621	-0.55657	0.529338	FALSE	1.67278		0.705802	FALSE
EGF R	Y1086	BA.1vs Delta		1.47098	-0.124845	0.85186	FALSE	1.59583		0.935846	FALSE
eNOS	S1177	BA.1vs Delta		2.67622	0.597591	0.522861	FALSE	2.07863		0.705802	FALSE
ERK1/2	T202/Y204, T185/Y187	BA.1vs Delta		2.26658	0.587011	0.486047	FALSE	1.67957		0.685151	FALSE
Chk-2	T68	BA.1vs Delta		4.17509	0.901214	0.531421	FALSE	3.27387		0.705802	FALSE
c-Jun	S63	BA.1vs Delta		4.51206	-0.824979	0.697266	FALSE	5.33704		0.819901	FALSE
Fgr	Y412	BA.1vs Delta		2.38719	0.873544	0.160608	FALSE	1.51364		0.341657	FALSE
GSK-3a/b	S21/S9	BA.1vs Delta		1.90037	0.175256	0.816879	FALSE	1.72512		0.905922	FALSE
GSK-3b	S9	BA.1vs Delta		0.669281	-0.12394	0.911146	FALSE	0.793221		0.951833	FALSE
HSP27	S78/S82	BA.1vs Delta		2.31902	0.413927	0.757404	FALSE	1.9051		0.868787	FALSE
p53	S15	BA.1vs Delta		8.50628	-1.23067	0.5977	FALSE	9.73695		0.733716	FALSE
p53	S46	BA.1vs Delta		8.93642	-0.390421	0.879787	FALSE	9.32685		0.951833	FALSE
p53	S392	BA.1vs Delta		11.2752	-4.53613	0.505589	FALSE	15.8113		0.699834	FALSE
JNK 1/2/3	T183/Y185, T221/Y223	BA.1vs Delta		4.91899	2.24283	0.067332	FALSE	2.67616		0.215831	FALSE
Lck	Y394	BA.1vs Delta		2.6246	0.778718	0.452813	FALSE	1.84588		0.670444	FALSE
Lyn	Y397	BA.1vs Delta		3.81078	1.52317	0.0522986	FALSE	2.28761		0.196517	FALSE
MSK1/2	S376/S360	BA.1vs Delta		4.4086	2.09504	0.128254	FALSE	2.31356		0.301301	FALSE
p70 S6 Kinase	T389	BA.1vs Delta		8.56182	1.34856	0.347689	FALSE	7.21326		0.561099	FALSE
P70 S6 kinase	T421/S424	BA.1vs Delta		1.97387	-1.89115	0.605243	FALSE	3.86502		0.733818	FALSE
PRAS40	T246	BA.1vs Delta		17.2849	-4.62446	0.50727	FALSE	21.9094		0.699834	FALSE
P38a	T180/Y182	BA.1vs Delta		4.8161	2.58715	0.00102596	TRUE	2.22895		0.0284742	TRUE
PDGF Rb	Y751	BA.1vs Delta		4.51056	1.51296	0.302796	FALSE	2.9976		0.520692	FALSE
PLC-y1	Y783	BA.1vs Delta		5.33286	2.37532	0.101219	FALSE	2.95754		0.261525	FALSE
Src	Y419	BA.1vs Delta		5.86132	2.6237	0.0473103	TRUE	3.23762		0.186425	FALSE
RYK2	Y402	BA.1vs Delta		7.89104	1.51227	0.255069	FALSE	6.37877		0.473699	FALSE
RSK1/2	S221/S227	BA.1vs Delta		6.82665	-4.14951	0.268926	FALSE	10.9762		0.489917	FALSE
RSK1/2/3	S380/S386/S377	BA.1vs Delta		9.82525	-2.29368	0.380734	FALSE	12.1189		0.606066	FALSE
STAT2	(pY690)	BA.1vs Delta		4.03135	2.47315	0.0107842	TRUE	1.5582		0.0901247	FALSE
STAT5a/b	Y694/Y699	BA.1vs Delta		3.52132	1.0066	0.322513	FALSE	2.51472		0.53325	FALSE
WNK1	T60	BA.1vs Delta		5.98278	2.42502	0.310931	FALSE	3.55776		0.525849	FALSE
Yes	Y426	BA.1vs Delta		5.67993	3.27303	0.117844	FALSE	2.4069		0.289971	FALSE
STAT1	Y701	BA.1vs Delta		11.693	4.76415	0.0532722	FALSE	6.92884		0.196517	FALSE
STAT3	Y705	BA.1vs Delta		3.80092	-3.43567	0.530197	FALSE	7.23659		0.705802	FALSE
STAT3	S727	BA.1vs Delta		13.8632	0.42242	0.908056	FALSE	13.4408		0.951833	FALSE
b-Catenin		BA.1vs Delta		5.80093	-0.203681	0.894048	FALSE	6.00461		0.951833	FALSE
STAT6	Y641	BA.1vs Delta		6.08565	-0.258263	0.951359	FALSE	6.34392		0.980696	FALSE
HSP60		BA.1vs Delta		5.4723	-11.0055	0.107753	FALSE	16.4778		0.27112	FALSE
Akt 1/2/3	T308	BA.1 vs BA.5		1.5599	1.27578	0.187148	FALSE		0.284122	0.384146	FALSE
Akt 1/2/3	S473	BA.1 vs BA.5		3.01164	1.42573	0.245165	FALSE		1.58591	0.458948	FALSE
CREB	S133	BA.1 vs BA.5		1.11621	0.00268371	0.997245	FALSE		1.11352	0.997245	FALSE
EGF R	Y1086	BA.1 vs BA.5		1.47098	0.185096	0.706891	FALSE		1.28589	0.819973	FALSE
eNOS	S1177	BA.1 vs BA.5		2.67622	0.254836	0.764209	FALSE		2.42139	0.872316	FALSE
ERK1/2	T202/Y204, T185/Y187	BA.1 vs BA.5		2.26658	0.648709	0.401	FALSE		1.61787	0.634014	FALSE
Chk-2	T68	BA.1 vs BA.5		4.17509	1.54488	0.323371	FALSE		2.6302	0.53325	FALSE
c-Jun	S63	BA.1 vs BA.5		4.51206	1.2735	0.553261	FALSE		3.23856	0.715266	FALSE
Fgr	Y412	BA.1 vs BA.5		2.38719	0.772447	0.196663	FALSE		1.61474	0.400167	FALSE
GSK-3a/b	S21/S9	BA.1 vs BA.5		1.90037	0.41594	0.559708	FALSE		1.48443	0.715692	FALSE
GSK-3b	S9	BA.1 vs BA.5		0.669281	0.131991	0.905531	FALSE		0.53729	0.951833	FALSE
HSP27	S78/S82	BA.1 vs BA.5		2.31902	-0.336757	0.795502	FALSE		2.65578	0.890658	FALSE
p53	S15	BA.1 vs BA.5		8.50628	3.99647	0.056874	FALSE		4.50981	0.200305	FALSE
p53	S46	BA.1 vs BA.5		8.93642	2.9482	0.290127	FALSE		5.98822	0.514316	FALSE
p53	S392	BA.1 vs BA.5		11.2752	5.55088	0.438375	FALSE		5.7243	0.670444	FALSE
JNK 1/2/3	T183/Y185, T221/Y223	BA.1 vs BA.5		4.91899	1.57322	0.084819	FALSE		3.34577	0.245033	FALSE
Lck	Y394	BA.1 vs BA.5		2.6246	0.791215	0.443803	FALSE		1.83338	0.670444	FALSE
Lyn	Y397	BA.1 vs BA.5		3.81078	1.40588	0.0558865	FALSE		2.4049	0.200305	FALSE
MSK1/2	S376/S360	BA.1 vs BA.5		4.4086	0.728702	0.546693	FALSE		3.6799	0.710701	FALSE
p70 S6 Kinase	T389	BA.1 vs BA.5		8.56182	4.27601	0.0050725	TRUE		4.28581	0.062947	FALSE
P70 S6 kinase	T421/S424	BA.1 vs BA.5		1.97387	2.766	0.462331	FALSE		-0.792127	0.674031	FALSE
PRAS40	T246	BA.1 vs BA.5		17.2849	4.87275	0.463756	FALSE		12.4122	0.674031	FALSE
P38a	T180/Y182	BA.1 vs BA.5		4.8161	1.02157	0.148522	FALSE		3.79453	0.321798	FALSE
PDGF Rb	Y751	BA.1 vs BA.5		4.51056	1.25738	0.379375	FALSE		3.25318	0.606066	FALSE
PLC-y1	Y783	BA.1 vs BA.5		5.33286	1.82001	0.18386	FALSE		3.51284	0.381037	FALSE
Src	Y419	BA.1 vs BA.5		5.86132	1.34098	0.118962	FALSE		4.52034	0.289971	FALSE
RYK2	Y402	BA.1 vs BA.5		7.89104	3.11759	0.0084251	TRUE		4.77344	0.0781306	FALSE
RSK1/2	S221/S227	BA.1 vs BA.5		6.82665	2.27149	0.325974	FALSE		4.55516	0.533413	FALSE
RSK1/2/3	S380/S386/S377	BA.1 vs BA.5		9.82525	4.26526	0.155721	FALSE		5.55999	0.3343	FALSE
STAT2	(pY690)	BA.1 vs BA.5		4.03135	2.77667	1.5214e-06	TRUE		1.25468	0.000356007	TRUE
STAT5a/b	Y694/Y699	BA.1 vs BA.5		3.52132	1.14947	0.0280529	TRUE		2.37185	0.14919	FALSE
WNK1	T60	BA.1 vs BA.5		5.98278	1.7656	0.452472	FALSE		4.21718	0.670444	FALSE
Yes	Y426	BA.1 vs BA.5		5.67993	2.05857	0.264886	FALSE		3.62136	0.488057	FALSE
STAT1	Y701	BA.1 vs BA.5		11.693	6.73555	0.000390737	TRUE		4.95744	0.0176279	TRUE
STAT3	Y705	BA.1 vs BA.5		3.80092	-0.218435	0.967141	FALSE		4.01935	0.983961	FALSE
STAT3	S727	BA.1 vs BA.5		13.8632	1.73684	0.602509	FALSE		12.1263	0.733818	FALSE
b-Catenin		BA.1 vs BA.5		5.80093	2.11629	0.140849	FALSE		3.68464	0.308024	FALSE
STAT6	Y641	BA.1 vs BA.5		6.08565	2.37619	0.583244	FALSE		3.70946	0.729553	FALSE
HSP60		BA.1 vs BA.5		5.4723	-3.23376	0.453871	FALSE		8.70606	0.670444	FALSE
Akt 1/2/3	T308	Delta vs BA.5			1.18355	0.0105158	TRUE	1.46767	0.284122	0.0901247	FALSE
Akt 1/2/3	S473	Delta vs BA.5			1.85309	0.0517368	FALSE	3.439	1.58591	0.196517	FALSE
CREB	S133	Delta vs BA.5			0.559254	0.294948	FALSE	1.67278	1.11352	0.518931	FALSE
EGF R	Y1086	Delta vs BA.5			0.309941	0.589255	FALSE	1.59583	1.28589	0.729553	FALSE
eNOS	S1177	Delta vs BA.5			-0.342756	0.508426	FALSE	2.07863	2.42139	0.699834	FALSE
ERK1/2	T202/Y204, T185/Y187	Delta vs BA.5			0.0616981	0.895338	FALSE	1.67957	1.61787	0.951833	FALSE
Chk-2	T68	Delta vs BA.5			0.643671	0.312364	FALSE	3.27387	2.6302	0.525849	FALSE
c-Jun	S63	Delta vs BA.5			2.09848	0.0170436	TRUE	5.33704	3.23856	0.120855	FALSE
Fgr	Y412	Delta vs BA.5			-0.101096	0.693646	FALSE	1.51364	1.61474	0.819763	FALSE
GSK-3a/b	S21/S9	Delta vs BA.5			0.240684	0.588788	FALSE	1.72512	1.48443	0.729553	FALSE
GSK-3b	S9	Delta vs BA.5			0.25593	0.131486	FALSE	0.793221	0.53729	0.301301	FALSE
HSP27	S78/S82	Delta vs BA.5			-0.750683	0.214149	FALSE	1.9051	2.65578	0.424668	FALSE
p53	S15	Delta vs BA.5			5.22714	0.0643143	FALSE	9.73695	4.50981	0.211966	FALSE
p53	S46	Delta vs BA.5			3.33862	0.0213193	TRUE	9.32685	5.98822	0.13483	FALSE
p53	S392	Delta vs BA.5			10.087	0.0582082	FALSE	15.8113	5.7243	0.200305	FALSE
JNK 1/2/3	T183/Y185, T221/Y223	Delta vs BA.5			-0.669608	0.442221	FALSE	2.67616	3.34577	0.670444	FALSE
Lck	Y394	Delta vs BA.5			0.0124969	0.957413	FALSE	1.84588	1.83338	0.980888	FALSE
Lyn	Y397	Delta vs BA.5			-0.117287	0.783703	FALSE	2.28761	2.4049	0.885925	FALSE
MSK1/2	S376/S360	Delta vs BA.5			-1.36634	0.0369742	TRUE	2.31356	3.6799	0.162967	FALSE
p70 S6 Kinase	T389	Delta vs BA.5			2.92745	0.0910386	FALSE	7.21326	4.28581	0.253607	FALSE
P70 S6 kinase	T421/S424	Delta vs BA.5			4.65715	0.0210201	TRUE	3.86502	-0.792127	0.13483	FALSE
PRAS40	T246	Delta vs BA.5			9.4972	0.0753994	FALSE	21.9094	12.4122	0.232151	FALSE
P38a	T180/Y182	Delta vs BA.5			-1.56558	0.0376079	TRUE	2.22895	3.79453	0.162967	FALSE
PDGF Rb	Y751	Delta vs BA.5			-0.255585	0.70784	FALSE	2.9976	3.25318	0.819973	FALSE
PLC-y1	Y783	Delta vs BA.5			-0.555302	0.477583	FALSE	2.95754	3.51284	0.680142	FALSE
Src	Y419	Delta vs BA.5			-1.28271	0.213226	FALSE	3.23762	4.52034	0.424668	FALSE
RYK2	Y402	Delta vs BA.5			1.60533	0.21887	FALSE	6.37877	4.77344	0.430382	FALSE
RSK1/2	S221/S227	Delta vs BA.5			6.421	0.125802	FALSE	10.9762	4.55516	0.300384	FALSE
RSK1/2/3	S380/S386/S377	Delta vs BA.5			6.55894	0.00220903	TRUE	12.1189	5.55999	0.0380984	TRUE
STAT2	(pY690)	Delta vs BA.5			0.303521	0.46812	FALSE	1.5582	1.25468	0.676173	FALSE
STAT5a/b	Y694/Y699	Delta vs BA.5			0.142871	0.877825	FALSE	2.51472	2.37185	0.951833	FALSE
WNK1	T60	Delta vs BA.5			-0.659416	0.501195	FALSE	3.55776	4.21718	0.699834	FALSE
Yes	Y426	Delta vs BA.5			-1.21446	0.242562	FALSE	2.4069	3.62136	0.457738	FALSE
STAT1	Y701	Delta vs BA.5			1.97139	0.282893	FALSE	6.92884	4.95744	0.505321	FALSE
STAT3	Y705	Delta vs BA.5			3.21724	0.0297193	TRUE	7.23659	4.01935	0.15454	FALSE
STAT3	S727	Delta vs BA.5			1.31442	0.634946	FALSE	13.4408	12.1263	0.764292	FALSE
b-Catenin		Delta vs BA.5			2.31997	0.125167	FALSE	6.00461	3.68464	0.300384	FALSE
STAT6	Y641	Delta vs BA.5			2.63446	0.0242028	TRUE	6.34392	3.70946	0.141586	FALSE
HSP60		Delta vs BA.5			7.77171	0.209238	FALSE	16.4778	8.70606	0.422084	FALSE
