## Supplementary Table 4 for "Evolutionary rewiring of host metabolism and interferon signalling by SARS-CoV-2 variants"

### Sheet: Raw values
Sample	Leucine Results	Phenylalanine Results	Tryptophan Results	Isoleucine Results	Methionine Results	Valine Results	Proline Results	Tyrosine Results	Alanine Results	Threonine Results	Glycine Results	Glutamine Results	Serine Results	Asparagine Results	Glutamic acid Results	Histidine Results	Arginine Results	Lysine Results	Aspartic acid Results
Name	Final Conc.	Final Conc.	Final Conc.	Final Conc.	Final Conc.	Final Conc.	Final Conc.	Final Conc.	Final Conc.	Final Conc.	Final Conc.	Final Conc.	Final Conc.	Final Conc.	Final Conc.	Final Conc.	Final Conc.	Final Conc.	Final Conc.
1	1.37235	0.553951	0.312962	0.746805	0.343535	1.20426	0.581492	1.40277	3.27809	1.19363	4.60594	11.4673	1.82781	0.683716	6.09477	1.38999	1.47493	1.6823	0
2	1.78036	0.818214	0.442607	1.09623	0.469613	1.53505	0.78462	1.75403	4.00617	1.59726	6.22654	12.731	2.35338	0.939354	6.5694	1.50861	1.87462	2.07573	0
3	1.05228	0.414218	0.230331	0.629193	0.302784	0.985992	0.492509	1.21246	2.78046	0.89068	3.25147	10.4717	1.6374	0.64305	5.58626	1.27809	1.14254	1.20612	0
4	1.34249	0.545251	0.282731	0.771249	0.33818	1.20098	0.491634	1.39924	2.96416	1.12965	3.36584	11.6665	1.62045	0.661146	5.78943	1.35507	1.5813	1.72052	0
5	1.67941	0.752729	0.354393	1.00011	0.381061	1.43636	0.623799	1.58183	3.35952	1.39438	4.53526	12.3474	1.99493	0.765432	5.92159	1.53536	1.74177	1.84621	0
6	1.71815	0.813077	0.387074	1.0319	0.481227	1.46605	0.546439	1.6751	3.49625	1.44928	4.54716	12.9322	2.10054	0.698259	6.11335	1.44655	1.87516	1.95865	0
7	1.87175	0.843561	0.392992	1.12638	0.47201	1.56185	0.600092	1.71102	3.62224	1.63975	4.51355	13.1414	2.2535	0.85308	6.12134	1.43929	1.88981	2.07605	0
8	1.68174	0.764671	0.373667	0.953547	0.463259	1.45935	0.58842	1.61644	3.38305	1.53318	4.34222	12.3452	1.94204	0.683737	6.14358	1.41675	1.82205	1.99977	0
9	1.10652	0.522317	0.268919	0.639234	0.380604	1.03624	0.785145	1.34111	4.05757	1.00485	4.99351	12.2109	1.66779	0.620943	6.17836	1.43713	1.45358	1.51581	0
10	1.01907	0.470413	0.239577	0.558338	0.327963	0.944954	0.705025	1.27346	3.76268	0.910467	5.07849	11.6036	1.49669	0.593227	5.96631	1.36668	1.342	1.36411	0
11	0.919355	0.421171	0.216604	0.513841	0.275088	0.879647	0.66107	1.19096	3.51566	0.782958	4.3179	11.083	1.4362	0.819897	5.77409	1.3178	1.2155	1.19895	0
12	0.503127	0.191915	0.111467	0.332888	0.167273	0.591949	0.416193	0.930849	2.46811	0.196958	1.99292	9.31495	0.99873	0.412273	5.12612	1.17299	0.649578	0.67257	0
13	0.899553	0.408263	0.192553	0.431054	0.247571	0.814111	0.798749	1.22046	3.9707	1.05017	4.64059	12.4173	1.51441	0.645622	6.00184	1.32813	1.12424	1.16067	0
14	0.935929	0.428827	0.210291	0.488155	0.30216	0.932653	0.82662	1.23385	4.13084	1.038	5.8648	12.9943	1.63452	0.661676	6.1555	1.41281	1.19707	1.19729	0
15	0.86394	0.439706	0.208716	0.477686	0.286295	0.840278	0.730681	1.23968	4.02034	0.76895	4.89855	13.0323	1.7655	0.662591	6.09888	1.34825	1.17507	1.20022	0
16	0.863373	0.393381	0.192531	0.459241	0.27534	0.830901	0.714552	1.21722	4.03213	0.733088	5.48619	12.5716	1.50227	0.556262	6.13804	1.30697	1.15882	1.34657	0
17	1.10403	0.532337	0.293999	0.564223	0.350397	0.98613	0.939723	1.41541	4.79647	1.31039	7.47576	13.983	1.74406	0.645345	6.92301	1.38012	1.46444	1.57707	0
18	1.0758	0.461203	0.261094	0.514685	0.36257	0.916589	0.882134	1.34563	4.61781	1.079	7.17626	12.9786	1.66747	0.560591	6.49765	1.37756	1.43028	1.45507	0
19	1.06454	0.500235	0.261654	0.560574	0.331916	0.970051	0.954782	1.37243	4.66678	1.23778	6.10579	13.0944	1.61834	0.723683	6.70397	1.33854	1.52109	1.51228	0
20	0.927164	0.449286	0.249256	0.470886	0.334004	0.876254	0.824999	1.28408	4.33601	1.04783	6.42877	13.4057	1.57951	0.632593	6.30574	1.32366	1.40039	1.36708	0
21	0.694212	0.30945	0.153696	0.40152	0.208177	0.748444	0.639583	1.12062	3.43573	0.664402	4.64929	12.4419	1.30185	0.567781	5.97095	1.29357	0.986353	1.00372	0
22	0.784473	0.324203	0.156563	0.462811	0.26062	0.826471	0.728186	1.15968	3.72664	0.79409	4.51624	13.0289	1.35255	0.565591	6.2544	1.27797	0.964515	1.06467	0
23	0.745556	0.310943	0.160898	0.415447	0.244279	0.792944	0.669512	1.16932	3.70126	0.690337	4.19475	12.4486	1.27548	0.596194	6.06721	1.23938	0.967977	1.00543	0
24	0.677556	0.326795	0.166907	0.385374	0.248393	0.763168	0.651778	1.13875	3.57228	0.598538	4.56629	12.5441	1.2063	0.446224	6.01141	1.27392	0.952257	1.00718	0
25	0.788375	0.41256	0.179611	0.438538	0.276986	0.819429	0.773121	1.23459	3.78452	0.719989	4.03369	12.2349	1.48927	0.599418	6.0924	1.31916	1.129	1.11728	0
26	0.826517	0.405513	0.18341	0.432698	0.293745	0.823082	0.701101	1.19751	3.73682	0.693665	4.025	12.0474	1.37231	0.726398	5.94653	1.357	1.17594	1.12501	0
27	0.769987	0.365481	0.161133	0.410343	0.262683	0.802532	0.655232	1.16877	3.5518	0.629339	3.8413	11.9028	1.30377	0.556757	5.98737	1.24441	1.11887	1.01744	0
28	0.544231	0.246099	0.126905	0.31686	0.191898	0.64203	0.631932	1.02262	3.33369	0.409869	3.27509	11.9684	1.13689	0.61564	5.91537	1.24959	0.796306	0.774234	0
29	0.526655	0.216531	0.12104	0.294759	0.184437	0.578119	0.5811	0.990268	3.13115	0.372181	3.04895	12.1255	1.16662	0.527633	5.63368	1.225	0.755628	0.683472	0
30	0.501243	0.206276	0.112611	0.284113	0.176396	0.575022	0.57005	0.971261	3.06359	0.358644	3.13569	11.7126	1.1494	0.592856	5.57909	1.211	0.730033	0.676794	0
31	0.59081	0.259146	0.125829	0.352384	0.19103	0.66671	0.683411	1.05206	3.45677	0.537878	3.88643	12.2528	1.21726	0.587193	5.9558	1.24314	0.901164	0.822462	0
33	1.02105	0.45343	0.216835	0.560907	0.323937	0.924942	0.787613	1.27124	4.1624	0.967939	4.57823	11.8387	1.57585	0.67528	6.29354	1.33991	1.19412	1.29789	0
34	0.965513	0.440476	0.21303	0.534898	0.294668	0.967828	0.840347	1.27665	4.11715	0.869236	4.01741	11.9632	1.46633	0.557083	6.07045	1.34237	1.2171	1.3766	0
35	1.02278	0.467435	0.225298	0.54703	0.313948	0.962282	0.825924	1.29473	4.22646	0.938883	4.3746	12.2933	1.48533	0.550571	6.58541	1.35754	1.38544	1.54894	0
36	0.964102	0.461025	0.222195	0.516101	0.281882	0.855852	0.748715	1.24466	3.82885	0.746905	3.64781	11.3051	1.58833	0.67596	5.82928	1.3203	1.11461	1.26854	0
37	0.98667	0.466971	0.226392	0.567414	0.304625	0.943379	0.679161	1.24944	3.88287	0.776932	3.30974	10.9357	1.45155	0.627707	5.96185	1.29886	1.20511	1.2865	0
38	0.920402	0.429494	0.209083	0.520121	0.258675	0.887849	0.64952	1.23422	3.71277	0.652589	2.97216	10.9741	1.49324	0.494697	5.99419	1.30892	1.1378	1.21825	0
39	0.912519	0.40394	0.195407	0.50666	0.332777	0.917499	0.704247	1.2093	3.7194	0.678686	2.8445	11.1395	1.44465	0.592931	5.94949	1.28802	1.19474	1.1678	0
Results are shown as nmol per 10⁶ cells

### Sheet: Raw values per aminoacid
	MOCK	IC19	Delta	BA.1	BA.5	Mock	Mock	Mock	Mock	Mock	Mock	Mock	Mock	IC19	IC19	IC19	IC19	IC19	IC19	IC19	IC19	Delta	Delta	Delta	Delta	Delta	Delta	Delta	Delta	BA.1	BA.1	BA.1	BA.1	BA.1	BA.1	BA.1	BA.5	BA.5	BA.5	BA.5	BA.5	BA.5	BA.5
Leucine	1.56232	0.888859	0.884165	0.649688	0.970435	1.37235	1.78036	1.05228	1.34249	1.67941	1.71815	1.87175	1.68174	1.10652	1.01907	0.919355	0.503127	0.899553	0.935929	0.86394	0.863373	1.10403	1.0758	1.06454	0.927164	0.694212	0.784473	0.745556	0.677556	0.788375	0.826517	0.769987	0.544231	0.526655	0.501243	0.59081	1.02105	0.965513	1.02278	0.964102	0.98667	0.920402	0.912519	Leucine
Phenylalanine	0.688209	0.409499	0.401806	0.301658	0.44611	0.553951	0.818214	0.414218	0.545251	0.752729	0.813077	0.843561	0.764671	0.522317	0.470413	0.421171	0.191915	0.408263	0.428827	0.439706	0.393381	0.532337	0.461203	0.500235	0.449286	0.30945	0.324203	0.310943	0.326795	0.41256	0.405513	0.365481	0.246099	0.216531	0.206276	0.259146	0.45343	0.440476	0.467435	0.461025	0.466971	0.429494	0.40394	Phenylalanine
Tryptophan	0.347095	0.205082	0.213008	0.144363	0.215463	0.312962	0.442607	0.230331	0.282731	0.354393	0.387074	0.392992	0.373667	0.268919	0.239577	0.216604	0.111467	0.192553	0.210291	0.208716	0.192531	0.293999	0.261094	0.261654	0.249256	0.153696	0.156563	0.160898	0.166907	0.179611	0.18341	0.161133	0.126905	0.12104	0.112611	0.125829	0.216835	0.21303	0.225298	0.222195	0.226392	0.209083	0.195407	Tryptophan
Isoleucine	0.919426	0.487554	0.47194	0.361385	0.536162	0.746805	1.09623	0.629193	0.771249	1.00011	1.0319	1.12638	0.953547	0.639234	0.558338	0.513841	0.332888	0.431054	0.488155	0.477686	0.459241	0.564223	0.514685	0.560574	0.470886	0.40152	0.462811	0.415447	0.385374	0.438538	0.432698	0.410343	0.31686	0.294759	0.284113	0.352384	0.560907	0.534898	0.54703	0.516101	0.567414	0.520121	0.50666	Isoleucine
Methionine	0.406459	0.282787	0.292544	0.225311	0.301502	0.343535	0.469613	0.302784	0.33818	0.381061	0.481227	0.47201	0.463259	0.380604	0.327963	0.275088	0.167273	0.247571	0.30216	0.286295	0.27534	0.350397	0.36257	0.331916	0.334004	0.208177	0.26062	0.244279	0.248393	0.276986	0.293745	0.262683	0.191898	0.184437	0.176396	0.19103	0.323937	0.294668	0.313948	0.281882	0.304625	0.258675	0.332777	Methionine
Valine	1.35624	0.858842	0.860006	0.700989	0.922804	1.20426	1.53505	0.985992	1.20098	1.43636	1.46605	1.56185	1.45935	1.03624	0.944954	0.879647	0.591949	0.814111	0.932653	0.840278	0.830901	0.98613	0.916589	0.970051	0.876254	0.748444	0.826471	0.792944	0.763168	0.819429	0.823082	0.802532	0.64203	0.578119	0.575022	0.66671	0.924942	0.967828	0.962282	0.855852	0.943379	0.887849	0.917499	Valine
Proline	0.588626	0.704754	0.786337	0.656564	0.747932	0.581492	0.78462	0.492509	0.491634	0.623799	0.546439	0.600092	0.58842	0.785145	0.705025	0.66107	0.416193	0.798749	0.82662	0.730681	0.714552	0.939723	0.882134	0.954782	0.824999	0.639583	0.728186	0.669512	0.651778	0.773121	0.701101	0.655232	0.631932	0.5811	0.57005	0.683411	0.787613	0.840347	0.825924	0.748715	0.679161	0.64952	0.704247	Proline
Tyrosine	1.54411	1.20595	1.25074	1.09101	1.25432	1.40277	1.75403	1.21246	1.39924	1.58183	1.6751	1.71102	1.61644	1.34111	1.27346	1.19096	0.930849	1.22046	1.23385	1.23968	1.21722	1.41541	1.34563	1.37243	1.28408	1.12062	1.15968	1.16932	1.13875	1.23459	1.19751	1.16877	1.02262	0.990268	0.971261	1.05206	1.27124	1.27665	1.29473	1.24466	1.24944	1.23422	1.2093	Tyrosine
Alanine	3.36124	3.74475	4.10662	3.43691	3.94999	3.27809	4.00617	2.78046	2.96416	3.35952	3.49625	3.62224	3.38305	4.05757	3.76268	3.51566	2.46811	3.9707	4.13084	4.02034	4.03213	4.79647	4.61781	4.66678	4.33601	3.43573	3.72664	3.70126	3.57228	3.78452	3.73682	3.5518	3.33369	3.13115	3.06359	3.45677	4.1624	4.11715	4.22646	3.82885	3.88287	3.71277	3.7194	Alanine
Threonine	1.35347	0.81068	0.927794	0.531652	0.804453	1.19363	1.59726	0.89068	1.12965	1.39438	1.44928	1.63975	1.53318	1.00485	0.910467	0.782958	0.196958	1.05017	1.038	0.76895	0.733088	1.31039	1.079	1.23778	1.04783	0.664402	0.79409	0.690337	0.598538	0.719989	0.693665	0.629339	0.409869	0.372181	0.358644	0.537878	0.967939	0.869236	0.938883	0.746905	0.776932	0.652589	0.678686	Threonine
Glycine	4.4235	4.65912	5.63914	3.60659	3.67778	4.60594	6.22654	3.25147	3.36584	4.53526	4.54716	4.51355	4.34222	4.99351	5.07849	4.3179	1.99292	4.64059	5.8648	4.89855	5.48619	7.47576	7.17626	6.10579	6.42877	4.64929	4.51624	4.19475	4.56629	4.03369	4.025	3.8413	3.27509	3.04895	3.13569	3.88643	4.57823	4.01741	4.3746	3.64781	3.30974	2.97216	2.8445	Glycine
Glutamine	12.1378	11.9035	12.9906	12.0349	11.4928	11.4673	12.731	10.4717	11.6665	12.3474	12.9322	13.1414	12.3452	12.2109	11.6036	11.083	9.31495	12.4173	12.9943	13.0323	12.5716	13.983	12.9786	13.0944	13.4057	12.4419	13.0289	12.4486	12.5441	12.2349	12.0474	11.9028	11.9684	12.1255	11.7126	12.2528	11.8387	11.9632	12.2933	11.3051	10.9357	10.9741	11.1395	Glutamine
Serine	1.96626	1.50201	1.46819	1.26222	1.50075	1.82781	2.35338	1.6374	1.62045	1.99493	2.10054	2.2535	1.94204	1.66779	1.49669	1.4362	0.99873	1.51441	1.63452	1.7655	1.50227	1.74406	1.66747	1.61834	1.57951	1.30185	1.35255	1.27548	1.2063	1.48927	1.37231	1.30377	1.13689	1.16662	1.1494	1.21726	1.57585	1.46633	1.48533	1.58833	1.45155	1.49324	1.44465	Serine
Asparagine	0.740972	0.621561	0.59225	0.600842	0.596318	0.683716	0.939354	0.64305	0.661146	0.765432	0.698259	0.85308	0.683737	0.620943	0.593227	0.819897	0.412273	0.645622	0.661676	0.662591	0.556262	0.645345	0.560591	0.723683	0.632593	0.567781	0.565591	0.596194	0.446224	0.599418	0.726398	0.556757	0.61564	0.527633	0.592856	0.587193	0.67528	0.557083	0.550571	0.67596	0.627707	0.494697	0.592931	Asparagine
Glutamic acid	6.04247	5.92989	6.34179	5.87289	6.09774	6.09477	6.5694	5.58626	5.78943	5.92159	6.11335	6.12134	6.14358	6.17836	5.96631	5.77409	5.12612	6.00184	6.1555	6.09888	6.13804	6.92301	6.49765	6.70397	6.30574	5.97095	6.2544	6.06721	6.01141	6.0924	5.94653	5.98737	5.91537	5.63368	5.57909	5.9558	6.29354	6.07045	6.58541	5.82928	5.96185	5.99419	5.94949	Glutamic acid
Histidine	1.42121	1.33634	1.31309	1.26419	1.32228	1.38999	1.50861	1.27809	1.35507	1.53536	1.44655	1.43929	1.41675	1.43713	1.36668	1.3178	1.17299	1.32813	1.41281	1.34825	1.30697	1.38012	1.37756	1.33854	1.32366	1.29357	1.27797	1.23938	1.27392	1.31916	1.357	1.24441	1.24959	1.225	1.211	1.24314	1.33991	1.34237	1.35754	1.3203	1.29886	1.30892	1.28802	Histidine
Arginine	1.67527	1.16448	1.21091	0.943849	1.20699	1.47493	1.87462	1.14254	1.5813	1.74177	1.87516	1.88981	1.82205	1.45358	1.342	1.2155	0.649578	1.12424	1.19707	1.17507	1.15882	1.46444	1.43028	1.52109	1.40039	0.986353	0.964515	0.967977	0.952257	1.129	1.17594	1.11887	0.796306	0.755628	0.730033	0.901164	1.19412	1.2171	1.38544	1.11461	1.20511	1.1378	1.19474	Arginine
Lysine	1.82067	1.20702	1.24907	0.888099	1.30922	1.6823	2.07573	1.20612	1.72052	1.84621	1.95865	2.07605	1.99977	1.51581	1.36411	1.19895	0.67257	1.16067	1.19729	1.20022	1.34657	1.57707	1.45507	1.51228	1.36708	1.00372	1.06467	1.00543	1.00718	1.11728	1.12501	1.01744	0.774234	0.683472	0.676794	0.822462	1.29789	1.3766	1.54894	1.26854	1.2865	1.21825	1.1678	Lysine
Total AA	42.3554	37.9227	41.0001	34.5731	37.353	40.2166	48.5628	34.2075	38.2258	43.2515	44.7364	46.1297	43.5127	41.2206	39.0231	36.5397	26.2509	38.866	41.6453	40.0576	39.7785	47.4859	44.66	44.5389	43.2432	36.5913	38.2486	36.6955	36.5372	37.4428	37.0697	35.7501	33.1976	32.1627	31.6067	34.7823	39.4838	38.5303	40.4059	36.6202	36.1609	35.0681	35.202

### Sheet: Averaged values
Averaged raw values per variant								Fold change of amino acids relative to mock-infected cells
	MOCK	IC19	Delta	BA.1	BA.5			MOCK	IC19	Delta	BA.1	BA.5										MOCK	IC19	D	BA.1	BA.5
Leucine	1.56232	0.888859	0.884165	0.649688	0.970435		Leucine	1	0.568937	0.565932	0.41585	0.621151									Glutamine	0	-0.0281264	0.0979618	-0.0122838	-0.0787838
Phenylalanine	0.688209	0.409499	0.401806	0.301658	0.44611		Phenylalanine	1	0.595021	0.583844	0.438323	0.648219									Aspartate
Tryptophan	0.347095	0.205082	0.213008	0.144363	0.215463		Tryptophan	1	0.590854	0.61369	0.415917	0.620761									Histidine	0	-0.088832	-0.114159	-0.168916	-0.104101
Isoleucine	0.919426	0.487554	0.47194	0.361385	0.536162		Isoleucine	1	0.530281	0.513299	0.393055	0.583148									Lysine	0	-0.593016	-0.543621	-1.03568	-0.475765
Methionine	0.406459	0.282787	0.292544	0.225311	0.301502		Methionine	1	0.695733	0.71974	0.554326	0.741777									Threonine	0	-0.739463	-0.544791	-1.34811	-0.750588
Valine	1.35624	0.858842	0.860006	0.700989	0.922804		Valine	1	0.633254	0.634112	0.516864	0.680416									Serine	0	-0.388553	-0.421408	-0.639491	-0.389763
Proline	0.588626	0.704754	0.786337	0.656564	0.747932		Proline	1	1.19729	1.33589	1.11542	1.27064									Valine	0	-0.659144	-0.657189	-0.952145	-0.555512
Tyrosine	1.54411	1.20595	1.25074	1.09101	1.25432		Tyrosine	1	0.781	0.810006	0.706564	0.812325									Leucine	0	-0.81366	-0.821298	-1.26587	-0.686983
Alanine	3.36124	3.74475	4.10662	3.43691	3.94999		Alanine	1	1.1141	1.22176	1.02251	1.17516									Isoleucine	0	-0.91517	-0.96213	-1.3472	-0.778066
Threonine	1.35347	0.81068	0.927794	0.531652	0.804453		Threonine	1	0.598962	0.685491	0.392805	0.594361									Arginine	0	-0.524706	-0.468301	-0.827767	-0.472981
Glycine	4.4235	4.65912	5.63914	3.60659	3.67778		Glycine	1	1.05327	1.27482	0.815326	0.831419									Methionine	0	-0.523394	-0.474453	-0.851193	-0.430943
Glutamine	12.1378	11.9035	12.9906	12.0349	11.4928		Glutamine	1	0.980693	1.07026	0.991522	0.946856									Alanine	0	0.155876	0.288958	0.0321156	0.232853
Serine	1.96626	1.50201	1.46819	1.26222	1.50075		Serine	1	0.763896	0.746695	0.641939	0.763255									Glycine	0	0.0748697	0.350288	-0.294551	-0.266353
Asparagine	0.740972	0.621561	0.59225	0.600842	0.596318		Asparagine	1	0.838846	0.799289	0.810884	0.804779									Proline	0	0.25977	0.417798	0.157585	0.345557
Glutamic acid	6.04247	5.92989	6.34179	5.87289	6.09774		Glutamic acid	1	0.981369	1.04954	0.971936	1.00915									Tyrosine	0	-0.356606	-0.303995	-0.501108	-0.299871
Histidine	1.42121	1.33634	1.31309	1.26419	1.32228		Histidine	1	0.940284	0.923921	0.889511	0.930385									Phenylalanine	0	-0.748986	-0.776346	-1.18993	-0.625446
Arginine	1.67527	1.16448	1.21091	0.943849	1.20699		Arginine	1	0.695101	0.722815	0.563401	0.720474									Glutamate	0	-0.0271318	0.0697529	-0.0410663	0.013138
Lysine	1.82067	1.20702	1.24907	0.888099	1.30922		Lysine	1	0.662956	0.686047	0.487787	0.719086									Asparagine	0	-0.253522	-0.323211	-0.302432	-0.313336
	Mock	IC19	Delta	BA.1	BA.5																Tryptophan	0	-0.759127	-0.704418	-1.26563	-0.687889
Sum	42.3554	37.9227	41.0001	34.5731	37.353
% of the mock	100	89.5345	96.8001	81.6263	88.1896
%Change		10.4655	3.19989	18.3737	11.8104

### Sheet: Stat_VariantVsMock
Amino Acid	Comparison	Mean_Mock	Mean_IC19	FoldChange (cond/mock)	log2FC (cond/mock)	p_value	Mean_Delta	Mean_BA.1	Mean_BA.5	q_value	Significant (q<0.05)	Stars (p-based)
Leucine	IC19 vs Mock	1.56232	0.888859	0.568937	-0.81366	1.48118e-05				0.000135828	Yes	****
Phenylalanine	IC19 vs Mock	0.688209	0.409499	0.595021	-0.748986	0.000354668				0.000788152	Yes	***
Tryptophan	IC19 vs Mock	0.347095	0.205082	0.590854	-0.759127	7.16821e-05				0.000358411	Yes	****
Isoleucine	IC19 vs Mock	0.919426	0.487554	0.530281	-0.91517	2.03742e-05				0.000135828	Yes	****
Methionine	IC19 vs Mock	0.406459	0.282787	0.695733	-0.523394	0.000786241				0.00142953	Yes	***
Valine	IC19 vs Mock	1.35624	0.858842	0.633254	-0.659144	1.30813e-05				0.000135828	Yes	****
Proline	IC19 vs Mock	0.588626	0.704754	1.19729	0.25977	0.0335828				0.0479755	Yes	*
Tyrosine	IC19 vs Mock	1.54411	1.20595	0.781	-0.356606	0.000270365				0.000788152	Yes	***
Alanine	IC19 vs Mock	3.36124	3.74475	1.1141	0.155876	0.0875496				0.109437	No	ns
Threonine	IC19 vs Mock	1.35347	0.81068	0.598962	-0.739463	0.000318762				0.000788152	Yes	***
Glycine	IC19 vs Mock	4.4235	4.65912	1.05327	0.0748697	0.619238				0.662392	No	ns
Glutamine	IC19 vs Mock	12.1378	11.9035	0.980693	-0.0281264	0.629272				0.662392	No	ns
Serine	IC19 vs Mock	1.96626	1.50201	0.763896	-0.388553	0.000677527				0.00135505	Yes	***
Asparagine	IC19 vs Mock	0.740972	0.621561	0.838846	-0.253522	0.0254944				0.0424906	Yes	*
Glutamic acid	IC19 vs Mock	6.04247	5.92989	0.981369	-0.0271318	0.439625				0.517205	No	ns
Histidine	IC19 vs Mock	1.42121	1.33634	0.940284	-0.088832	0.0308509				0.0474629	Yes	*
Arginine	IC19 vs Mock	1.67527	1.16448	0.695101	-0.524706	0.000277622				0.000788152	Yes	***
Lysine	IC19 vs Mock	1.82067	1.20702	0.662956	-0.593016	0.000101681				0.000406723	Yes	***
	IC19 vs Mock										No	ns
Total AA	IC19 vs Mock	42.3554	37.9227	0.895345	-0.159484	0.0522929				0.0697239	No	ns
Leucine	Delta vs Mock	1.56232		0.565932	-0.821298	1.38252e-05	0.884165			0.000132912	Yes	****
Phenylalanine	Delta vs Mock	0.688209		0.583844	-0.776346	0.000274683	0.401806			0.000784808	Yes	***
Tryptophan	Delta vs Mock	0.347095		0.61369	-0.704418	0.000216308	0.213008			0.000784808	Yes	***
Isoleucine	Delta vs Mock	0.919426		0.513299	-0.96213	1.99369e-05	0.47194			0.000132912	Yes	****
Methionine	Delta vs Mock	0.406459		0.71974	-0.474453	0.00134241	0.292544			0.00244889	Yes	**
Valine	Delta vs Mock	1.35624		0.634112	-0.657189	1.73512e-05	0.860006			0.000132912	Yes	****
Proline	Delta vs Mock	0.588626		1.33589	0.417798	0.00134689	0.786337			0.00244889	Yes	**
Tyrosine	Delta vs Mock	1.54411		0.810006	-0.303995	0.000884349	1.25074			0.00221087	Yes	***
Alanine	Delta vs Mock	3.36124		1.22176	0.288958	0.00308102	4.10662			0.00428502	Yes	**
Threonine	Delta vs Mock	1.35347		0.685491	-0.544791	0.00240507	0.927794			0.00396015	Yes	**
Glycine	Delta vs Mock	4.4235		1.27482	0.350288	0.0283162	5.63914			0.0333132	Yes	*
Glutamine	Delta vs Mock	12.1378		1.07026	0.0979618	0.0201742	12.9906			0.0252177	Yes	*
Serine	Delta vs Mock	1.96626		0.746695	-0.421408	0.000263254	1.46819			0.000784808	Yes	***
Asparagine	Delta vs Mock	0.740972		0.799289	-0.323211	0.0025741	0.59225			0.00396015	Yes	**
Glutamic acid	Delta vs Mock	6.04247		1.04954	0.0697529	0.0488666	6.34179			0.0542962	No	*
Histidine	Delta vs Mock	1.42121		0.923921	-0.114159	0.00321376	1.31309			0.00428502	Yes	**
Arginine	Delta vs Mock	1.67527		0.722815	-0.468301	0.00101286	1.21091			0.00225079	Yes	**
Lysine	Delta vs Mock	1.82067		0.686047	-0.543621	0.00021989	1.24907			0.000784808	Yes	***
	Delta vs Mock										No	ns
Total AA	Delta vs Mock	42.3554		0.968001	-0.0469194	0.507006	41.0001			0.53369	No	ns
Leucine	BA.1 vs Mock	1.56232		0.41585	-1.26587	7.58887e-07		0.649688		4.67739e-06	Yes	****
Phenylalanine	BA.1 vs Mock	0.688209		0.438323	-1.18993	1.72191e-05		0.301658		3.13074e-05	Yes	****
Tryptophan	BA.1 vs Mock	0.347095		0.415917	-1.26563	2.77123e-06		0.144363		9.36463e-06	Yes	****
Isoleucine	BA.1 vs Mock	0.919426		0.393055	-1.3472	2.80939e-06		0.361385		9.36463e-06	Yes	****
Methionine	BA.1 vs Mock	0.406459		0.554326	-0.851193	1.41825e-05		0.225311		3.13074e-05	Yes	****
Valine	BA.1 vs Mock	1.35624		0.516864	-0.952145	7.74048e-07		0.700989		4.67739e-06	Yes	****
Proline	BA.1 vs Mock	0.588626		1.11542	0.157585	0.0872157		0.656564		0.10902	No	ns
Tyrosine	BA.1 vs Mock	1.54411		0.706564	-0.501108	1.68987e-05		1.09101		3.13074e-05	Yes	****
Alanine	BA.1 vs Mock	3.36124		1.02251	0.0321156	0.620063		3.43691		0.688959	No	ns
Threonine	BA.1 vs Mock	1.35347		0.392805	-1.34811	9.35479e-07		0.531652		4.67739e-06	Yes	****
Glycine	BA.1 vs Mock	4.4235		0.815326	-0.294551	0.0250219		3.60659		0.0333625	Yes	*
Glutamine	BA.1 vs Mock	12.1378		0.991522	-0.0122838	0.725669		12.0349		0.763863	No	ns
Serine	BA.1 vs Mock	1.96626		0.641939	-0.639491	7.48177e-06		1.26222		1.87044e-05	Yes	****
Asparagine	BA.1 vs Mock	0.740972		0.810884	-0.302432	0.00296521		0.600842		0.00423601	Yes	**
Glutamic acid	BA.1 vs Mock	6.04247		0.971936	-0.0410663	0.145463		5.87289		0.171133	No	ns
Histidine	BA.1 vs Mock	1.42121		0.889511	-0.168916	0.000185076		1.26419		0.000308461	Yes	***
Arginine	BA.1 vs Mock	1.67527		0.563401	-0.827767	4.67733e-06		0.943849		1.33638e-05	Yes	****
Lysine	BA.1 vs Mock	1.82067		0.487787	-1.03568	7.5188e-07		0.888099		4.67739e-06	Yes	****
	BA.1 vs Mock										No	ns
Total AA	BA.1 vs Mock	42.3554		0.816263	-0.292894	0.000439577		34.5731		0.000676272	Yes	***
Leucine	BA.5 vs Mock	1.56232		0.621151	-0.686983	0.000114355			0.970435	0.000639014	Yes	***
Phenylalanine	BA.5 vs Mock	0.688209		0.648219	-0.625446	0.00121869			0.44611	0.00203115	Yes	**
Tryptophan	BA.5 vs Mock	0.347095		0.620761	-0.687889	0.000230099			0.215463	0.000905697	Yes	***
Isoleucine	BA.5 vs Mock	0.919426		0.583148	-0.778066	0.000127803			0.536162	0.000639014	Yes	***
Methionine	BA.5 vs Mock	0.406459		0.741777	-0.430943	0.00143606			0.301502	0.00220932	Yes	**
Valine	BA.5 vs Mock	1.35624		0.680416	-0.555512	0.000102666			0.922804	0.000639014	Yes	***
Proline	BA.5 vs Mock	0.588626		1.27064	0.345557	0.000745756			0.747932	0.00165724	Yes	***
Tyrosine	BA.5 vs Mock	1.54411		0.812325	-0.299871	0.00104809			1.25432	0.00190563	Yes	**
Alanine	BA.5 vs Mock	3.36124		1.17516	0.232853	0.000918933			3.94999	0.00183787	Yes	***
Threonine	BA.5 vs Mock	1.35347		0.594361	-0.750588	6.49244e-05			0.804453	0.000639014	Yes	****
Glycine	BA.5 vs Mock	4.4235		0.831419	-0.266353	0.0566919			3.67778	0.0666963	No	ns
Glutamine	BA.5 vs Mock	12.1378		0.946856	-0.0787838	0.0703735			11.4928	0.0781928	No	ns
Serine	BA.5 vs Mock	1.96626		0.763255	-0.389763	0.000431589			1.50075	0.00107897	Yes	***
Asparagine	BA.5 vs Mock	0.740972		0.804779	-0.313336	0.00263117			0.596318	0.00375882	Yes	**
Glutamic acid	BA.5 vs Mock	6.04247		1.00915	0.013138	0.661554			6.09774	0.696372	No	ns
Histidine	BA.5 vs Mock	1.42121		0.930385	-0.104101	0.00462348			1.32228	0.00616465	Yes	**
Arginine	BA.5 vs Mock	1.67527		0.720474	-0.472981	0.000316994			1.20699	0.000905697	Yes	***
Lysine	BA.5 vs Mock	1.82067		0.719086	-0.475765	0.000310226			1.30922	0.000905697	Yes	***
	BA.5 vs Mock										No	ns
Total AA	BA.5 vs Mock	42.3554		0.881896	-0.18132	0.00906811			37.353	0.0113351	Yes	**

### Sheet: Stat_All_pairwise
Amino Acid	Comparison	Mean_Mock	Mean_IC19	FoldChange (b/a)	log2FC (b/a)	p_value	Mean_Delta	Mean_BA.1	Mean_BA.5	q_value	Significant (q<0.05)	Stars (p-based)
Leucine	Mock vs IC19	1.56232	0.888859	0.568937	-0.81366	1.48118e-05				0.000135828	Yes	****
Phenylalanine	Mock vs IC19	0.688209	0.409499	0.595021	-0.748986	0.000354668				0.000788152	Yes	***
Tryptophan	Mock vs IC19	0.347095	0.205082	0.590854	-0.759127	7.16821e-05				0.000358411	Yes	****
Isoleucine	Mock vs IC19	0.919426	0.487554	0.530281	-0.91517	2.03742e-05				0.000135828	Yes	****
Methionine	Mock vs IC19	0.406459	0.282787	0.695733	-0.523394	0.000786241				0.00142953	Yes	***
Valine	Mock vs IC19	1.35624	0.858842	0.633254	-0.659144	1.30813e-05				0.000135828	Yes	****
Proline	Mock vs IC19	0.588626	0.704754	1.19729	0.25977	0.0335828				0.0479755	Yes	*
Tyrosine	Mock vs IC19	1.54411	1.20595	0.781	-0.356606	0.000270365				0.000788152	Yes	***
Alanine	Mock vs IC19	3.36124	3.74475	1.1141	0.155876	0.0875496				0.109437	No	ns
Threonine	Mock vs IC19	1.35347	0.81068	0.598962	-0.739463	0.000318762				0.000788152	Yes	***
Glycine	Mock vs IC19	4.4235	4.65912	1.05327	0.0748697	0.619238				0.662392	No	ns
Glutamine	Mock vs IC19	12.1378	11.9035	0.980693	-0.0281264	0.629272				0.662392	No	ns
Serine	Mock vs IC19	1.96626	1.50201	0.763896	-0.388553	0.000677527				0.00135505	Yes	***
Asparagine	Mock vs IC19	0.740972	0.621561	0.838846	-0.253522	0.0254944				0.0424906	Yes	*
Glutamic acid	Mock vs IC19	6.04247	5.92989	0.981369	-0.0271318	0.439625				0.517205	No	ns
Histidine	Mock vs IC19	1.42121	1.33634	0.940284	-0.088832	0.0308509				0.0474629	Yes	*
Arginine	Mock vs IC19	1.67527	1.16448	0.695101	-0.524706	0.000277622				0.000788152	Yes	***
Lysine	Mock vs IC19	1.82067	1.20702	0.662956	-0.593016	0.000101681				0.000406723	Yes	***
	Mock vs IC19										No	ns
Total AA	Mock vs IC19	42.3554	37.9227	0.895345	-0.159484	0.0522929				0.0697239	No	ns
Leucine	Mock vs Delta	1.56232		0.565932	-0.821298	1.38252e-05	0.884165			0.000132912	Yes	****
Phenylalanine	Mock vs Delta	0.688209		0.583844	-0.776346	0.000274683	0.401806			0.000784808	Yes	***
Tryptophan	Mock vs Delta	0.347095		0.61369	-0.704418	0.000216308	0.213008			0.000784808	Yes	***
Isoleucine	Mock vs Delta	0.919426		0.513299	-0.96213	1.99369e-05	0.47194			0.000132912	Yes	****
Methionine	Mock vs Delta	0.406459		0.71974	-0.474453	0.00134241	0.292544			0.00244889	Yes	**
Valine	Mock vs Delta	1.35624		0.634112	-0.657189	1.73512e-05	0.860006			0.000132912	Yes	****
Proline	Mock vs Delta	0.588626		1.33589	0.417798	0.00134689	0.786337			0.00244889	Yes	**
Tyrosine	Mock vs Delta	1.54411		0.810006	-0.303995	0.000884349	1.25074			0.00221087	Yes	***
Alanine	Mock vs Delta	3.36124		1.22176	0.288958	0.00308102	4.10662			0.00428502	Yes	**
Threonine	Mock vs Delta	1.35347		0.685491	-0.544791	0.00240507	0.927794			0.00396015	Yes	**
Glycine	Mock vs Delta	4.4235		1.27482	0.350288	0.0283162	5.63914			0.0333132	Yes	*
Glutamine	Mock vs Delta	12.1378		1.07026	0.0979618	0.0201742	12.9906			0.0252177	Yes	*
Serine	Mock vs Delta	1.96626		0.746695	-0.421408	0.000263254	1.46819			0.000784808	Yes	***
Asparagine	Mock vs Delta	0.740972		0.799289	-0.323211	0.0025741	0.59225			0.00396015	Yes	**
Glutamic acid	Mock vs Delta	6.04247		1.04954	0.0697529	0.0488666	6.34179			0.0542962	No	*
Histidine	Mock vs Delta	1.42121		0.923921	-0.114159	0.00321376	1.31309			0.00428502	Yes	**
Arginine	Mock vs Delta	1.67527		0.722815	-0.468301	0.00101286	1.21091			0.00225079	Yes	**
Lysine	Mock vs Delta	1.82067		0.686047	-0.543621	0.00021989	1.24907			0.000784808	Yes	***
	Mock vs Delta										No	ns
Total AA	Mock vs Delta	42.3554		0.968001	-0.0469194	0.507006	41.0001			0.53369	No	ns
Leucine	Mock vs BA.1	1.56232		0.41585	-1.26587	7.58887e-07		0.649688		4.67739e-06	Yes	****
Phenylalanine	Mock vs BA.1	0.688209		0.438323	-1.18993	1.72191e-05		0.301658		3.13074e-05	Yes	****
Tryptophan	Mock vs BA.1	0.347095		0.415917	-1.26563	2.77123e-06		0.144363		9.36463e-06	Yes	****
Isoleucine	Mock vs BA.1	0.919426		0.393055	-1.3472	2.80939e-06		0.361385		9.36463e-06	Yes	****
Methionine	Mock vs BA.1	0.406459		0.554326	-0.851193	1.41825e-05		0.225311		3.13074e-05	Yes	****
Valine	Mock vs BA.1	1.35624		0.516864	-0.952145	7.74048e-07		0.700989		4.67739e-06	Yes	****
Proline	Mock vs BA.1	0.588626		1.11542	0.157585	0.0872157		0.656564		0.10902	No	ns
Tyrosine	Mock vs BA.1	1.54411		0.706564	-0.501108	1.68987e-05		1.09101		3.13074e-05	Yes	****
Alanine	Mock vs BA.1	3.36124		1.02251	0.0321156	0.620063		3.43691		0.688959	No	ns
Threonine	Mock vs BA.1	1.35347		0.392805	-1.34811	9.35479e-07		0.531652		4.67739e-06	Yes	****
Glycine	Mock vs BA.1	4.4235		0.815326	-0.294551	0.0250219		3.60659		0.0333625	Yes	*
Glutamine	Mock vs BA.1	12.1378		0.991522	-0.0122838	0.725669		12.0349		0.763863	No	ns
Serine	Mock vs BA.1	1.96626		0.641939	-0.639491	7.48177e-06		1.26222		1.87044e-05	Yes	****
Asparagine	Mock vs BA.1	0.740972		0.810884	-0.302432	0.00296521		0.600842		0.00423601	Yes	**
Glutamic acid	Mock vs BA.1	6.04247		0.971936	-0.0410663	0.145463		5.87289		0.171133	No	ns
Histidine	Mock vs BA.1	1.42121		0.889511	-0.168916	0.000185076		1.26419		0.000308461	Yes	***
Arginine	Mock vs BA.1	1.67527		0.563401	-0.827767	4.67733e-06		0.943849		1.33638e-05	Yes	****
Lysine	Mock vs BA.1	1.82067		0.487787	-1.03568	7.5188e-07		0.888099		4.67739e-06	Yes	****
	Mock vs BA.1										No	ns
Total AA	Mock vs BA.1	42.3554		0.816263	-0.292894	0.000439577		34.5731		0.000676272	Yes	***
Leucine	Mock vs BA.5	1.56232		0.621151	-0.686983	0.000114355			0.970435	0.000639014	Yes	***
Phenylalanine	Mock vs BA.5	0.688209		0.648219	-0.625446	0.00121869			0.44611	0.00203115	Yes	**
Tryptophan	Mock vs BA.5	0.347095		0.620761	-0.687889	0.000230099			0.215463	0.000905697	Yes	***
Isoleucine	Mock vs BA.5	0.919426		0.583148	-0.778066	0.000127803			0.536162	0.000639014	Yes	***
Methionine	Mock vs BA.5	0.406459		0.741777	-0.430943	0.00143606			0.301502	0.00220932	Yes	**
Valine	Mock vs BA.5	1.35624		0.680416	-0.555512	0.000102666			0.922804	0.000639014	Yes	***
Proline	Mock vs BA.5	0.588626		1.27064	0.345557	0.000745756			0.747932	0.00165724	Yes	***
Tyrosine	Mock vs BA.5	1.54411		0.812325	-0.299871	0.00104809			1.25432	0.00190563	Yes	**
Alanine	Mock vs BA.5	3.36124		1.17516	0.232853	0.000918933			3.94999	0.00183787	Yes	***
Threonine	Mock vs BA.5	1.35347		0.594361	-0.750588	6.49244e-05			0.804453	0.000639014	Yes	****
Glycine	Mock vs BA.5	4.4235		0.831419	-0.266353	0.0566919			3.67778	0.0666963	No	ns
Glutamine	Mock vs BA.5	12.1378		0.946856	-0.0787838	0.0703735			11.4928	0.0781928	No	ns
Serine	Mock vs BA.5	1.96626		0.763255	-0.389763	0.000431589			1.50075	0.00107897	Yes	***
Asparagine	Mock vs BA.5	0.740972		0.804779	-0.313336	0.00263117			0.596318	0.00375882	Yes	**
Glutamic acid	Mock vs BA.5	6.04247		1.00915	0.013138	0.661554			6.09774	0.696372	No	ns
Histidine	Mock vs BA.5	1.42121		0.930385	-0.104101	0.00462348			1.32228	0.00616465	Yes	**
Arginine	Mock vs BA.5	1.67527		0.720474	-0.472981	0.000316994			1.20699	0.000905697	Yes	***
Lysine	Mock vs BA.5	1.82067		0.719086	-0.475765	0.000310226			1.30922	0.000905697	Yes	***
	Mock vs BA.5										No	ns
Total AA	Mock vs BA.5	42.3554		0.881896	-0.18132	0.00906811			37.353	0.0113351	Yes	**
Leucine	IC19 vs Delta		0.888859	0.994719	-0.00763836	0.953133	0.884165			1	No	ns
Phenylalanine	IC19 vs Delta		0.409499	0.981214	-0.0273598	0.856642	0.401806			1	No	ns
Tryptophan	IC19 vs Delta		0.205082	1.03865	0.0547085	0.736875	0.213008			0.921094	No	ns
Isoleucine	IC19 vs Delta		0.487554	0.967974	-0.0469595	0.666151	0.47194			0.921094	No	ns
Methionine	IC19 vs Delta		0.282787	1.03451	0.0489408	0.717738	0.292544			0.921094	No	ns
Valine	IC19 vs Delta		0.858842	1.00136	0.00195499	0.981638	0.860006			1	No	ns
Proline	IC19 vs Delta		0.704754	1.11576	0.158028	0.172812	0.786337			0.576041	No	ns
Tyrosine	IC19 vs Delta		1.20595	1.03714	0.0526117	0.404985	1.25074			0.921094	No	ns
Alanine	IC19 vs Delta		3.74475	1.09663	0.133082	0.157507	4.10662			0.576041	No	ns
Threonine	IC19 vs Delta		0.81068	1.14446	0.194672	0.351803	0.927794			0.921094	No	ns
Glycine	IC19 vs Delta		4.65912	1.21035	0.275419	0.0938637	5.63914			0.576041	No	ns
Glutamine	IC19 vs Delta		11.9035	1.09133	0.126088	0.0254644	12.9906			0.254644	No	*
Serine	IC19 vs Delta		1.50201	0.977484	-0.0328557	0.730484	1.46819			0.921094	No	ns
Asparagine	IC19 vs Delta		0.621561	0.952843	-0.0696897	0.512974	0.59225			0.921094	No	ns
Glutamic acid	IC19 vs Delta		5.92989	1.06946	0.0968848	0.0160371	6.34179			0.254644	No	*
Histidine	IC19 vs Delta		1.33634	0.982598	-0.0253271	0.445389	1.31309			0.921094	No	ns
Arginine	IC19 vs Delta		1.16448	1.03987	0.0564044	0.677957	1.21091			0.921094	No	ns
Lysine	IC19 vs Delta		1.20702	1.03483	0.0493945	0.707602	1.24907			0.921094	No	ns
	IC19 vs Delta										No	ns
Total AA	IC19 vs Delta		37.9227	1.08115	0.112565	0.158629	41.0001			0.576041	No	ns
Leucine	IC19 vs BA.1		0.888859	0.730924	-0.452207	0.00448808		0.649688		0.0299205	Yes	**
Phenylalanine	IC19 vs BA.1		0.409499	0.736651	-0.440947	0.0217499		0.301658		0.0506776	No	*
Tryptophan	IC19 vs BA.1		0.205082	0.703926	-0.506505	0.00338806		0.144363		0.0299205	Yes	**
Isoleucine	IC19 vs BA.1		0.487554	0.74122	-0.432027	0.00295175		0.361385		0.0299205	Yes	**
Methionine	IC19 vs BA.1		0.282787	0.796751	-0.327799	0.038438		0.225311		0.0623714	No	*
Valine	IC19 vs BA.1		0.858842	0.816203	-0.293	0.0113219		0.700989		0.04518	Yes	*
Proline	IC19 vs BA.1		0.704754	0.931621	-0.102185	0.318118		0.656564		0.397648	No	ns
Tyrosine	IC19 vs BA.1		1.20595	0.904692	-0.144501	0.0405414		1.09101		0.0623714	No	*
Alanine	IC19 vs BA.1		3.74475	0.917792	-0.12376	0.140487		3.43691		0.187315	No	ns
Threonine	IC19 vs BA.1		0.81068	0.65581	-0.608651	0.0158732		0.531652		0.0453519	Yes	*
Glycine	IC19 vs BA.1		4.65912	0.774093	-0.369421	0.0228049		3.60659		0.0506776	No	*
Glutamine	IC19 vs BA.1		11.9035	1.01104	0.0158425	0.745089		12.0349		0.784304	No	ns
Serine	IC19 vs BA.1		1.50201	0.84035	-0.250938	0.013554		1.26222		0.04518	Yes	*
Asparagine	IC19 vs BA.1		0.621561	0.966666	-0.0489108	0.62391		0.600842		0.731872	No	ns
Glutamic acid	IC19 vs BA.1		5.92989	0.990388	-0.0139345	0.658684		5.87289		0.731872	No	ns
Histidine	IC19 vs BA.1		1.33634	0.946003	-0.0800837	0.0330117		1.26419		0.0623714	No	*
Arginine	IC19 vs BA.1		1.16448	0.810531	-0.303061	0.0376028		0.943849		0.0623714	No	*
Lysine	IC19 vs BA.1		1.20702	0.735776	-0.442662	0.00624482		0.888099		0.0312241	Yes	**
	IC19 vs BA.1										No	ns
Total AA	IC19 vs BA.1		37.9227	0.911674	-0.13341	0.0771822		34.5731		0.11026	No	ns
Leucine	IC19 vs BA.5		0.888859	1.09178	0.126677	0.184623			0.970435	0.653253	No	ns
Phenylalanine	IC19 vs BA.5		0.409499	1.0894	0.12354	0.269287			0.44611	0.653253	No	ns
Tryptophan	IC19 vs BA.5		0.205082	1.05062	0.0712376	0.496244			0.215463	0.756737	No	ns
Isoleucine	IC19 vs BA.5		0.487554	1.0997	0.137105	0.12836			0.536162	0.653253	No	ns
Methionine	IC19 vs BA.5		0.282787	1.06618	0.0924512	0.391952			0.301502	0.653253	No	ns
Valine	IC19 vs BA.5		0.858842	1.07448	0.103633	0.166676			0.922804	0.653253	No	ns
Proline	IC19 vs BA.5		0.704754	1.06127	0.0857875	0.373465			0.747932	0.653253	No	ns
Tyrosine	IC19 vs BA.5		1.20595	1.04011	0.0567354	0.241924			1.25432	0.653253	No	ns
Alanine	IC19 vs BA.5		3.74475	1.05481	0.0769766	0.294896			3.94999	0.653253	No	ns
Threonine	IC19 vs BA.5		0.81068	0.992318	-0.0111251	0.949284			0.804453	1	No	ns
Glycine	IC19 vs BA.5		4.65912	0.789372	-0.341223	0.0395615			3.67778	0.653253	No	*
Glutamine	IC19 vs BA.5		11.9035	0.965496	-0.0506574	0.353372			11.4928	0.653253	No	ns
Serine	IC19 vs BA.5		1.50201	0.999161	-0.00121023	0.986857			1.50075	1	No	ns
Asparagine	IC19 vs BA.5		0.621561	0.959388	-0.0598142	0.558783			0.596318	0.756737	No	ns
Glutamic acid	IC19 vs BA.5		5.92989	1.02831	0.0402698	0.244054			6.09774	0.653253	No	ns
Histidine	IC19 vs BA.5		1.33634	0.989472	-0.0152688	0.60539			1.32228	0.756737	No	ns
Arginine	IC19 vs BA.5		1.16448	1.0365	0.0517247	0.599868			1.20699	0.756737	No	ns
Lysine	IC19 vs BA.5		1.20702	1.08467	0.117251	0.263546			1.30922	0.653253	No	ns
	IC19 vs BA.5										No	ns
Total AA	IC19 vs BA.5		37.9227	0.984978	-0.0218364	0.743648			37.353	0.87488	No	ns
Leucine	Delta vs BA.1			0.734804	-0.444568	0.00562761	0.884165	0.649688		0.0109447	Yes	**
Phenylalanine	Delta vs BA.1			0.750755	-0.413587	0.0286889	0.401806	0.301658		0.0337516	Yes	*
Tryptophan	Delta vs BA.1			0.677732	-0.561213	0.00613006	0.213008	0.144363		0.0109447	Yes	**
Isoleucine	Delta vs BA.1			0.765743	-0.385068	0.00254397	0.47194	0.361385		0.00834443	Yes	**
Methionine	Delta vs BA.1			0.770176	-0.37674	0.0152082	0.292544	0.225311		0.0233699	Yes	*
Valine	Delta vs BA.1			0.815098	-0.294955	0.00421731	0.860006	0.700989		0.0105433	Yes	**
Proline	Delta vs BA.1			0.834965	-0.260213	0.016359	0.786337	0.656564		0.0233699	Yes	*
Tyrosine	Delta vs BA.1			0.872294	-0.197113	0.0065668	1.25074	1.09101		0.0109447	Yes	**
Alanine	Delta vs BA.1			0.836918	-0.256842	0.00499502	4.10662	3.43691		0.0109447	Yes	**
Threonine	Delta vs BA.1			0.573028	-0.803323	0.00164154	0.927794	0.531652		0.00820768	Yes	**
Glycine	Delta vs BA.1			0.639564	-0.64484	0.000878925	5.63914	3.60659		0.00820768	Yes	***
Glutamine	Delta vs BA.1			0.92643	-0.110246	0.000274201	12.9906	12.0349		0.00548401	Yes	***
Serine	Delta vs BA.1			0.859707	-0.218083	0.0190387	1.46819	1.26222		0.0253849	Yes	*
Asparagine	Delta vs BA.1			1.01451	0.0207789	0.794615	0.59225	0.600842		0.836437	No	ns
Glutamic acid	Delta vs BA.1			0.926062	-0.110819	0.00236657	6.34179	5.87289		0.00834443	Yes	**
Histidine	Delta vs BA.1			0.962757	-0.0547566	0.0558751	1.31309	1.26419		0.0620835	No	ns
Arginine	Delta vs BA.1			0.779453	-0.359466	0.0211703	1.21091	0.943849		0.0264629	Yes	*
Lysine	Delta vs BA.1			0.711011	-0.492057	0.00292055	1.24907	0.888099		0.00834443	Yes	**
	Delta vs BA.1										No	ns
Total AA	Delta vs BA.1			0.843246	-0.245975	0.00150468	41.0001	34.5731		0.00820768	Yes	**
Leucine	Delta vs BA.5			1.09757	0.134315	0.170915	0.884165		0.970435	0.436242	No	ns
Phenylalanine	Delta vs BA.5			1.11026	0.1509	0.174497	0.401806		0.44611	0.436242	No	ns
Tryptophan	Delta vs BA.5			1.01152	0.0165291	0.898258	0.213008		0.215463	1	No	ns
Isoleucine	Delta vs BA.5			1.13608	0.184064	0.0192002	0.47194		0.536162	0.128002	No	*
Methionine	Delta vs BA.5			1.03062	0.0435104	0.663721	0.292544		0.301502	0.884961	No	ns
Valine	Delta vs BA.5			1.07302	0.101678	0.0711848	0.860006		0.922804	0.284739	No	ns
Proline	Delta vs BA.5			0.95116	-0.0722402	0.431634	0.786337		0.747932	0.784789	No	ns
Tyrosine	Delta vs BA.5			1.00286	0.00412372	0.926586	1.25074		1.25432	1	No	ns
Alanine	Delta vs BA.5			0.961857	-0.0561052	0.419708	4.10662		3.94999	0.784789	No	ns
Threonine	Delta vs BA.5			0.867059	-0.205797	0.220083	0.927794		0.804453	0.489073	No	ns
Glycine	Delta vs BA.5			0.652187	-0.616641	0.00116015	5.63914		3.67778	0.0116015	Yes	**
Glutamine	Delta vs BA.5			0.884696	-0.176746	1.76476e-05	12.9906		11.4928	0.000352953	Yes	****
Serine	Delta vs BA.5			1.02218	0.0316455	0.638377	1.46819		1.50075	0.884961	No	ns
Asparagine	Delta vs BA.5			1.00687	0.00987548	0.904949	0.59225		0.596318	1	No	ns
Glutamic acid	Delta vs BA.5			0.961517	-0.056615	0.0942504	6.34179		6.09774	0.314168	No	ns
Histidine	Delta vs BA.5			1.007	0.0100583	0.616268	1.31309		1.32228	0.884961	No	ns
Arginine	Delta vs BA.5			0.996762	-0.00467974	0.964789	1.21091		1.20699	1	No	ns
Lysine	Delta vs BA.5			1.04816	0.0678566	0.509877	1.24907		1.30922	0.849795	No	ns
	Delta vs BA.5										No	ns
Total AA	Delta vs BA.5			0.911048	-0.134401	0.0371706	41.0001		37.353	0.185853	No	*
Leucine	BA.1 vs BA.5			1.49369	0.578883	0.000124088		0.649688	0.970435	0.00065014	Yes	***
Phenylalanine	BA.1 vs BA.5			1.47886	0.564487	0.00146506		0.301658	0.44611	0.00325569	Yes	**
Tryptophan	BA.1 vs BA.5			1.49251	0.577742	7.67858e-05		0.144363	0.215463	0.00065014	Yes	****
Isoleucine	BA.1 vs BA.5			1.48363	0.569132	3.71564e-05		0.361385	0.536162	0.00065014	Yes	****
Methionine	BA.1 vs BA.5			1.33816	0.42025	0.00186835		0.225311	0.301502	0.00361844	Yes	**
Valine	BA.1 vs BA.5			1.31643	0.396633	0.000318341		0.700989	0.922804	0.00127336	Yes	***
Proline	BA.1 vs BA.5			1.13916	0.187973	0.0161999		0.656564	0.747932	0.0221889	Yes	*
Tyrosine	BA.1 vs BA.5			1.14968	0.201237	0.00199014		1.09101	1.25432	0.00361844	Yes	**
Alanine	BA.1 vs BA.5			1.14929	0.200737	0.000642571		3.43691	3.94999	0.00183592	Yes	***
Threonine	BA.1 vs BA.5			1.51312	0.597526	0.000930469		0.531652	0.804453	0.00232617	Yes	***
Glycine	BA.1 vs BA.5			1.01974	0.0281984	0.791273		3.60659	3.67778	0.879193	No	ns
Glutamine	BA.1 vs BA.5			0.954952	-0.0665	0.0177511		12.0349	11.4928	0.0221889	Yes	*
Serine	BA.1 vs BA.5			1.18898	0.249728	0.000569824		1.26222	1.50075	0.00183592	Yes	***
Asparagine	BA.1 vs BA.5			0.992471	-0.0109034	0.883073		0.600842	0.596318	0.92955	No	ns
Glutamic acid	BA.1 vs BA.5			1.03829	0.0542043	0.0521985		5.87289	6.09774	0.06141	No	ns
Histidine	BA.1 vs BA.5			1.04595	0.0648149	0.0131798		1.26419	1.32228	0.0202766	Yes	*
Arginine	BA.1 vs BA.5			1.2788	0.354786	0.00367747		0.943849	1.20699	0.00612912	Yes	**
Lysine	BA.1 vs BA.5			1.47418	0.559913	0.000130028		0.888099	1.30922	0.00065014	Yes	***
	BA.1 vs BA.5										No	ns
Total AA	BA.1 vs BA.5			1.08041	0.111574	0.017422		34.5731	37.353	0.0221889	Yes	*

### Sheet: Normalised AA composition
Normalised amino-acid pool composition (% per condition)
Amino acid	Mock	IC19	Delta	BA.1	BA.5
Leucine	3.69	2.34	2.16	1.88	2.6
Phenylalanine	1.62	1.08	0.98	0.87	1.19
Tryptophan	0.82	0.54	0.52	0.42	0.58
Isoleucine	2.17	1.29	1.15	1.05	1.44
Methionine	0.96	0.75	0.71	0.65	0.81
Valine	3.2	2.27	2.1	2.03	2.47
Proline	1.39	1.86	1.92	1.9	2
Tyrosine	3.64	3.18	3.05	3.16	3.36
Alanine	7.93	9.87	10.02	9.94	10.58
Threonine	3.2	2.14	2.26	1.54	2.15
Glycine	10.44	12.29	13.76	10.43	9.85
Glutamine	28.66	31.41	31.78	34.82	30.75
Serine	4.64	3.96	3.58	3.65	4.02
Asparagine	1.75	1.64	1.44	1.74	1.6
Glutamic acid	14.27	15.64	15.47	16.99	16.32
Histidine	3.35	3.52	3.2	3.66	3.54
Arginine	3.95	3.07	2.95	2.73	3.23
Lysine	4.3	3.18	3.05	2.57	3.5
